# Exploring vulnerable building blocks in protein-protein interaction networks of breast tumor and adjacent normal tissues

**DOI:** 10.1101/2025.02.26.640272

**Authors:** Swapnil Kumar, Avantika Agarwal, Vaibhav Vindal

**Affiliations:** Department of Biotechnology & Bioinformatics, School of Life Sciences, University of Hyderabad, Gachibowli, Hyderabad, 500046, India

**Keywords:** Tumor-adjacent normal tissues, breast cancer subtypes, vulnerable proteins, protein complex, network vulnerability analysis, influence analysis, escape velocity centrality

## Abstract

Tumor-adjacent normal tissues (TANTs) histologically and morphologically look normal and are commonly used as a control in patient-based cancer studies. Previous studies have revealed that TANTs present a unique transitional state between healthy normal and tumor tissues. However, there is little or no knowledge about the landscape of protein-protein interactions (PPIs) in TANTs and how they differ from the tumor tissues. Here, we integrate the PPI data mapped onto the differentially expressed genes in TANTs and tumor tissues compared to healthy normal tissues to comprehensively construct and analyze the PPI networks of TANTs and breast tumor tissues (viz., Luminal A, Luminal B, Her2, Basal, and Normal-Like). First, these PPI networks were analyzed using network influence and vulnerability analyses from the NetVA R package. Consequently, our study revealed 134 vulnerable proteins (VPs), 21 vulnerable protein pairs (VPPs), and 94 influential proteins (IPs) commonly shared across all six tissue networks. Further, we identified a set of 34 proteins as common hubs and another set of seven proteins as common bottlenecks across all six tissue networks. Next, these VPs, IPs, hubs, and bottlenecks were investigated for their associations with various diseases, including cancers, and found to share a significant number of well-known cancer-associated proteins, viz., AR, BRCA1, ERBB2, FN1, FOXA1, JUN, MKI67, and NRAS. Thus, by applying network vulnerability, influence, and gene-disease association-based analyses, we suggest lists of known and novel candidates along with their associated protein complexes potentially involved in breast cancer tumorigenesis and present across TANTs and different breast cancer subtypes.
