## Supplementary Table S1 for "Exploring vulnerable building blocks in protein-protein interaction networks of breast tumor and adjacent normal tissues"

### Sheet: Supplementary Table S1
Table S1. Distribution of hubs across all six tissues
Basal		Her2		LumA		LumB		NormL		TANT
Hub	Degree	Hub	Degree	Hub	Degree	Hub	Degree	Hub	Degree	Hub	Degree
ENSG00000004487	138	ENSG00000008018	102	ENSG00000010810	162	ENSG00000010810	181	ENSG00000010810	144	ENSG00000002834	37
ENSG00000010810	184	ENSG00000010810	184	ENSG00000011243	59	ENSG00000026025	154	ENSG00000067225	100	ENSG00000056558	65
ENSG00000026025	160	ENSG00000026025	165	ENSG00000026025	132	ENSG00000043093	95	ENSG00000070831	64	ENSG00000069493	34
ENSG00000043093	91	ENSG00000043093	101	ENSG00000056558	96	ENSG00000056558	112	ENSG00000071539	59	ENSG00000088986	36
ENSG00000067225	133	ENSG00000056558	122	ENSG00000066044	704	ENSG00000066044	830	ENSG00000075624	118	ENSG00000100151	72
ENSG00000069869	138	ENSG00000067225	141	ENSG00000067225	121	ENSG00000067225	141	ENSG00000085276	62	ENSG00000100650	40
ENSG00000071051	85	ENSG00000068024	109	ENSG00000068024	93	ENSG00000068024	106	ENSG00000088986	62	ENSG00000101004	81
ENSG00000071539	80	ENSG00000070831	88	ENSG00000070831	77	ENSG00000071051	99	ENSG00000099282	83	ENSG00000101966	33
ENSG00000072401	84	ENSG00000071539	93	ENSG00000072110	77	ENSG00000071539	85	ENSG00000100028	58	ENSG00000104852	51
ENSG00000075624	147	ENSG00000072110	86	ENSG00000078674	76	ENSG00000072110	86	ENSG00000100151	112	ENSG00000105369	46
ENSG00000085276	96	ENSG00000072401	91	ENSG00000085276	64	ENSG00000074319	84	ENSG00000100297	58	ENSG00000105401	83
ENSG00000088986	84	ENSG00000076604	76	ENSG00000088986	78	ENSG00000076604	81	ENSG00000100644	86	ENSG00000105647	43
ENSG00000090487	78	ENSG00000085276	102	ENSG00000094916	74	ENSG00000085276	86	ENSG00000101367	48	ENSG00000106462	109
ENSG00000094916	84	ENSG00000087086	114	ENSG00000095370	78	ENSG00000087077	119	ENSG00000101460	114	ENSG00000106541	151
ENSG00000096401	319	ENSG00000087191	111	ENSG00000099282	100	ENSG00000087191	99	ENSG00000101966	52	ENSG00000109906	32
ENSG00000100028	84	ENSG00000088986	88	ENSG00000100028	65	ENSG00000088986	86	ENSG00000104852	69	ENSG00000111077	32
ENSG00000100151	177	ENSG00000090487	85	ENSG00000100151	152	ENSG00000092199	111	ENSG00000105369	73	ENSG00000111640	50
ENSG00000100297	93	ENSG00000092199	111	ENSG00000100201	61	ENSG00000094916	87	ENSG00000105810	49	ENSG00000112559	81
ENSG00000100387	84	ENSG00000094916	87	ENSG00000101004	152	ENSG00000095370	87	ENSG00000106462	166	ENSG00000113790	34
ENSG00000100644	117	ENSG00000096401	325	ENSG00000101266	144	ENSG00000099282	114	ENSG00000106511	195	ENSG00000117155	35
ENSG00000100906	76	ENSG00000099282	116	ENSG00000101945	62	ENSG00000100028	81	ENSG00000106541	255	ENSG00000120696	36
ENSG00000101266	191	ENSG00000100028	84	ENSG00000101966	64	ENSG00000100151	180	ENSG00000108829	49	ENSG00000130307	38
ENSG00000101460	166	ENSG00000100030	117	ENSG00000103266	87	ENSG00000100201	73	ENSG00000109906	50	ENSG00000131051	36
ENSG00000101624	99	ENSG00000100109	121	ENSG00000103423	66	ENSG00000100297	86	ENSG00000109919	53	ENSG00000131791	33
ENSG00000101945	82	ENSG00000100151	176	ENSG00000104147	78	ENSG00000100462	87	ENSG00000109971	154	ENSG00000134817	40
ENSG00000102178	119	ENSG00000100297	87	ENSG00000104852	95	ENSG00000100902	84	ENSG00000110063	76	ENSG00000135655	43
ENSG00000104147	76	ENSG00000100387	84	ENSG00000105369	73	ENSG00000101266	184	ENSG00000110484	57	ENSG00000139112	102
ENSG00000105369	82	ENSG00000100567	162	ENSG00000105401	136	ENSG00000101336	73	ENSG00000111077	48	ENSG00000140464	55
ENSG00000105559	169	ENSG00000100644	127	ENSG00000105559	145	ENSG00000101460	152	ENSG00000111640	62	ENSG00000140859	40
ENSG00000106462	247	ENSG00000100902	92	ENSG00000105568	84	ENSG00000101624	98	ENSG00000111676	48	ENSG00000143382	43
ENSG00000106511	284	ENSG00000100906	76	ENSG00000105647	62	ENSG00000101945	80	ENSG00000112559	124	ENSG00000145358	44
ENSG00000107175	107	ENSG00000101004	180	ENSG00000106070	59	ENSG00000101966	75	ENSG00000112578	61	ENSG00000157110	48
ENSG00000108344	79	ENSG00000101266	196	ENSG00000106511	237	ENSG00000103266	113	ENSG00000115415	68	ENSG00000162231	223
ENSG00000109971	223	ENSG00000101460	175	ENSG00000106541	290	ENSG00000103275	200	ENSG00000116030	211	ENSG00000165140	40
ENSG00000110063	115	ENSG00000101624	100	ENSG00000107175	90	ENSG00000103423	77	ENSG00000117155	50	ENSG00000165272	35
ENSG00000110092	74	ENSG00000101945	86	ENSG00000108829	66	ENSG00000104147	86	ENSG00000117450	51	ENSG00000165699	38
ENSG00000111640	89	ENSG00000103266	104	ENSG00000109906	62	ENSG00000104852	115	ENSG00000119408	59	ENSG00000168066	40
ENSG00000112208	115	ENSG00000103275	200	ENSG00000109971	176	ENSG00000105369	87	ENSG00000120696	50	ENSG00000169045	159
ENSG00000112559	164	ENSG00000103423	84	ENSG00000110484	65	ENSG00000105559	172	ENSG00000122565	48	ENSG00000169813	41
ENSG00000112578	83	ENSG00000104147	92	ENSG00000111077	60	ENSG00000105568	103	ENSG00000123416	51	ENSG00000171863	33
ENSG00000113595	88	ENSG00000104852	111	ENSG00000111640	72	ENSG00000106089	81	ENSG00000124074	67	ENSG00000172530	49
ENSG00000113648	76	ENSG00000105369	98	ENSG00000113721	60	ENSG00000106462	235	ENSG00000124214	114	ENSG00000172531	74
ENSG00000114107	113	ENSG00000105559	174	ENSG00000114107	97	ENSG00000106511	277	ENSG00000125835	53	ENSG00000173801	34
ENSG00000114416	82	ENSG00000106089	82	ENSG00000115233	140	ENSG00000107175	105	ENSG00000127191	149	ENSG00000175489	36
ENSG00000115053	148	ENSG00000106462	245	ENSG00000115415	86	ENSG00000107816	124	ENSG00000129521	254	ENSG00000175602	33
ENSG00000115233	166	ENSG00000106511	286	ENSG00000116030	254	ENSG00000108829	86	ENSG00000130307	48	ENSG00000176155	34
ENSG00000115415	97	ENSG00000106541	389	ENSG00000116750	60	ENSG00000108840	167	ENSG00000131051	60	ENSG00000176444	37
ENSG00000116030	324	ENSG00000107175	114	ENSG00000117155	74	ENSG00000108953	176	ENSG00000131791	56	ENSG00000176903	37
ENSG00000116455	80	ENSG00000108344	82	ENSG00000117360	61	ENSG00000109919	78	ENSG00000134817	59	ENSG00000179950	35
ENSG00000116670	141	ENSG00000108829	81	ENSG00000117450	65	ENSG00000109971	209	ENSG00000135446	69	ENSG00000182944	115
ENSG00000117155	79	ENSG00000108840	175	ENSG00000117461	69	ENSG00000110063	112	ENSG00000136436	66	ENSG00000183386	39
ENSG00000117748	215	ENSG00000108953	184	ENSG00000119335	67	ENSG00000110367	76	ENSG00000139112	154	ENSG00000184900	54
ENSG00000119335	84	ENSG00000109906	74	ENSG00000121481	234	ENSG00000111640	80	ENSG00000140575	79	ENSG00000185624	38
ENSG00000119408	77	ENSG00000109919	79	ENSG00000121931	69	ENSG00000112578	91	ENSG00000140859	64	ENSG00000196470	38
ENSG00000120802	85	ENSG00000109971	214	ENSG00000123240	76	ENSG00000113648	76	ENSG00000141570	50	ENSG00000197343	37
ENSG00000123349	98	ENSG00000110063	119	ENSG00000123416	60	ENSG00000114107	115	ENSG00000141699	60	ENSG00000197978	45
ENSG00000124214	191	ENSG00000110484	79	ENSG00000124074	87	ENSG00000115053	149	ENSG00000143382	57	ENSG00000213658	32
ENSG00000124762	147	ENSG00000111640	90	ENSG00000124214	146	ENSG00000115233	171	ENSG00000143549	53	ENSG00000130726	129
ENSG00000125835	78	ENSG00000111725	111	ENSG00000125835	61	ENSG00000115415	99	ENSG00000143621	92	ENSG00000186575	43
ENSG00000125991	105	ENSG00000112559	172	ENSG00000125991	108	ENSG00000116030	326	ENSG00000147155	70	ENSG00000115414	145
ENSG00000126457	74	ENSG00000112578	88	ENSG00000126803	67	ENSG00000117155	86	ENSG00000150753	50	ENSG00000141736	85
ENSG00000127191	197	ENSG00000114107	115	ENSG00000127191	182	ENSG00000117461	83	ENSG00000156469	56	ENSG00000142192	177
ENSG00000129084	120	ENSG00000114416	83	ENSG00000128245	124	ENSG00000119335	81	ENSG00000156795	108	ENSG00000124181	51
ENSG00000130307	72	ENSG00000115233	167	ENSG00000129521	332	ENSG00000119408	81	ENSG00000157110	81	ENSG00000138668	60
ENSG00000131051	81	ENSG00000115415	102	ENSG00000130307	71	ENSG00000120802	89	ENSG00000157613	89	ENSG00000111679	42
ENSG00000131467	93	ENSG00000115641	125	ENSG00000131051	72	ENSG00000121058	75	ENSG00000161405	56	ENSG00000091831	243
ENSG00000132383	226	ENSG00000116030	340	ENSG00000131467	74	ENSG00000121931	78	ENSG00000164294	65	ENSG00000137486	56
ENSG00000132646	183	ENSG00000116670	141	ENSG00000131791	65	ENSG00000123240	94	ENSG00000164754	66	ENSG00000165025	47
ENSG00000134817	84	ENSG00000117155	89	ENSG00000132356	59	ENSG00000124214	171	ENSG00000165140	65	ENSG00000177606	109
ENSG00000135363	111	ENSG00000117450	76	ENSG00000132646	152	ENSG00000125835	76	ENSG00000165272	54	ENSG00000167900	43
ENSG00000135446	89	ENSG00000117461	75	ENSG00000134817	76	ENSG00000125991	116	ENSG00000165699	55	ENSG00000120885	33
ENSG00000137210	117	ENSG00000119335	85	ENSG00000135250	97	ENSG00000126803	78	ENSG00000166851	78	ENSG00000160691	65
ENSG00000139112	204	ENSG00000119408	87	ENSG00000135363	89	ENSG00000128245	157	ENSG00000167302	49	ENSG00000182866	49
ENSG00000140575	95	ENSG00000120802	84	ENSG00000135446	87	ENSG00000129084	133	ENSG00000167900	69	ENSG00000176046	79
ENSG00000140859	91	ENSG00000121481	312	ENSG00000135655	64	ENSG00000129521	404	ENSG00000169813	54	ENSG00000115524	33
ENSG00000141543	123	ENSG00000121931	86	ENSG00000136436	74	ENSG00000130307	86	ENSG00000170315	84	ENSG00000080824	178
ENSG00000141570	77	ENSG00000123240	90	ENSG00000136810	62	ENSG00000131051	84	ENSG00000170509	48	ENSG00000171867	51
ENSG00000142864	125	ENSG00000124074	98	ENSG00000137575	135	ENSG00000131467	96	ENSG00000170606	89	ENSG00000092820	42
ENSG00000143382	90	ENSG00000124103	116	ENSG00000137699	58	ENSG00000131759	74	ENSG00000172531	96	ENSG00000108654	36
ENSG00000143514	93	ENSG00000124214	184	ENSG00000138180	60	ENSG00000131791	79	ENSG00000173465	61	ENSG00000169083	39
ENSG00000143621	133	ENSG00000125835	77	ENSG00000139112	158	ENSG00000132356	74	ENSG00000173801	57	ENSG00000136868	36
ENSG00000144381	182	ENSG00000125991	130	ENSG00000140464	74	ENSG00000132646	184	ENSG00000175489	54	ENSG00000123374	139
ENSG00000145220	99	ENSG00000127191	212	ENSG00000140575	80	ENSG00000134308	244	ENSG00000175793	81	ENSG00000213585	32
ENSG00000146063	84	ENSG00000127824	132	ENSG00000140859	80	ENSG00000134817	87	ENSG00000179222	61	ENSG00000112739	33
ENSG00000147140	95	ENSG00000129084	143	ENSG00000141543	91	ENSG00000134853	102	ENSG00000179271	57	ENSG00000065361	63
ENSG00000147155	90	ENSG00000129521	424	ENSG00000141699	67	ENSG00000135250	116	ENSG00000182944	163	ENSG00000073111	77
ENSG00000155659	80	ENSG00000130307	82	ENSG00000143382	77	ENSG00000135363	105	ENSG00000183386	63	ENSG00000186868	61
ENSG00000156469	82	ENSG00000131051	87	ENSG00000143549	65	ENSG00000136560	106	ENSG00000184009	65	ENSG00000089280	77
ENSG00000156795	142	ENSG00000131467	98	ENSG00000147010	99	ENSG00000136810	76	ENSG00000184900	75	ENSG00000170345	43
ENSG00000157110	91	ENSG00000131759	76	ENSG00000147155	72	ENSG00000137575	145	ENSG00000185499	61	ENSG00000109971	107
ENSG00000157613	93	ENSG00000131791	83	ENSG00000149532	58	ENSG00000139112	191	ENSG00000185624	55	ENSG00000101945	34
ENSG00000159352	74	ENSG00000132646	180	ENSG00000155659	73	ENSG00000140464	88	ENSG00000197256	67	ENSG00000114346	110
ENSG00000161203	84	ENSG00000134308	235	ENSG00000156735	64	ENSG00000141570	73	ENSG00000177889	49	ENSG00000110651	51
ENSG00000161405	96	ENSG00000134817	90	ENSG00000156795	138	ENSG00000141646	88	ENSG00000169083	56	ENSG00000070495	39
ENSG00000164294	78	ENSG00000134853	103	ENSG00000157110	82	ENSG00000141699	79	ENSG00000130726	200	ENSG00000124614	36
ENSG00000164754	119	ENSG00000135250	108	ENSG00000160207	137	ENSG00000143382	85	ENSG00000079246	84	ENSG00000102178	60
ENSG00000165272	77	ENSG00000135363	107	ENSG00000162231	387	ENSG00000143621	127	ENSG00000096401	194	ENSG00000148773	69
ENSG00000165699	78	ENSG00000135446	94	ENSG00000162409	64	ENSG00000145358	90	ENSG00000186575	58	ENSG00000167978	45
ENSG00000166949	140	ENSG00000136560	108	ENSG00000164924	231	ENSG00000147010	112	ENSG00000077782	66	ENSG00000096060	36
ENSG00000167900	80	ENSG00000136810	76	ENSG00000164949	59	ENSG00000147155	91	ENSG00000080815	64	ENSG00000087586	42
ENSG00000169398	84	ENSG00000139112	211	ENSG00000165140	81	ENSG00000149311	87	ENSG00000117399	54	ENSG00000160201	36
ENSG00000169813	77	ENSG00000140009	450	ENSG00000165272	74	ENSG00000155659	82	ENSG00000115414	260	ENSG00000122566	38
ENSG00000170027	192	ENSG00000140575	108	ENSG00000165699	69	ENSG00000156795	158	ENSG00000067606	52	ENSG00000163823	81
ENSG00000170315	114	ENSG00000140859	92	ENSG00000166167	100	ENSG00000157613	99	ENSG00000141736	136	ENSG00000196230	67
ENSG00000170345	90	ENSG00000141570	79	ENSG00000166851	98	ENSG00000158092	126	ENSG00000039068	52	ENSG00000129514	45
ENSG00000170606	122	ENSG00000141646	88	ENSG00000167302	65	ENSG00000160207	142	ENSG00000167004	54	ENSG00000186908	39
ENSG00000171444	168	ENSG00000141699	92	ENSG00000167900	76	ENSG00000161011	127	ENSG00000142192	246	ENSG00000188486	46
ENSG00000171453	93	ENSG00000143382	81	ENSG00000169813	69	ENSG00000161203	82	ENSG00000127616	55	ENSG00000126264	43
ENSG00000171847	76	ENSG00000143514	99	ENSG00000170315	102	ENSG00000162231	483	ENSG00000113721	48	ENSG00000204389	62
ENSG00000172531	147	ENSG00000143621	132	ENSG00000170606	110	ENSG00000162409	78	ENSG00000204209	76	ENSG00000170606	59
ENSG00000173465	88	ENSG00000144381	182	ENSG00000171631	80	ENSG00000162924	128	ENSG00000149269	54	ENSG00000179218	36
ENSG00000173801	72	ENSG00000146063	84	ENSG00000172531	117	ENSG00000162946	203	ENSG00000094804	50	ENSG00000264364	39
ENSG00000175166	104	ENSG00000147010	115	ENSG00000175166	82	ENSG00000163682	80	ENSG00000141510	221	ENSG00000066427	36
ENSG00000175793	120	ENSG00000148175	74	ENSG00000175793	118	ENSG00000164924	283	ENSG00000146648	227	ENSG00000086061	37
ENSG00000176105	114	ENSG00000156795	169	ENSG00000175895	59	ENSG00000165272	82	ENSG00000111679	65	ENSG00000137267	39
ENSG00000177885	325	ENSG00000157613	111	ENSG00000177885	288	ENSG00000165699	80	ENSG00000115053	103	ENSG00000130255	39
ENSG00000179222	99	ENSG00000159377	82	ENSG00000179222	79	ENSG00000166508	128	ENSG00000165025	60	ENSG00000116560	45
ENSG00000179262	80	ENSG00000161011	139	ENSG00000182220	70	ENSG00000166689	220	ENSG00000177606	140	ENSG00000105287	33
ENSG00000179271	95	ENSG00000161203	85	ENSG00000182944	207	ENSG00000167770	95	ENSG00000167552	130	ENSG00000178363	34
ENSG00000179455	73	ENSG00000161405	89	ENSG00000184009	78	ENSG00000167900	81	ENSG00000185345	82	ENSG00000155659	44
ENSG00000182220	75	ENSG00000162231	497	ENSG00000184900	89	ENSG00000169045	316	ENSG00000105974	78	ENSG00000116663	112
ENSG00000182481	94	ENSG00000163156	84	ENSG00000185499	66	ENSG00000169398	83	ENSG00000094631	105	ENSG00000213886	54
ENSG00000183386	91	ENSG00000164294	83	ENSG00000196470	78	ENSG00000169813	87	ENSG00000087586	79	ENSG00000126803	34
ENSG00000184900	128	ENSG00000164924	277	ENSG00000196628	95	ENSG00000170027	201	ENSG00000111642	129	ENSG00000163902	35
ENSG00000185104	117	ENSG00000165140	100	ENSG00000196924	113	ENSG00000170315	117	ENSG00000114166	53	ENSG00000167526	43
ENSG00000185624	78	ENSG00000165272	83	ENSG00000197381	65	ENSG00000170345	86	ENSG00000155657	56	ENSG00000205213	56
ENSG00000185811	76	ENSG00000165280	244	ENSG00000197753	59	ENSG00000172531	143	ENSG00000156709	49	ENSG00000155363	228
ENSG00000185896	106	ENSG00000165699	82	ENSG00000197978	84	ENSG00000173465	90	ENSG00000115524	50	ENSG00000168785	37
ENSG00000188021	171	ENSG00000165916	89	ENSG00000177889	67	ENSG00000175793	132	ENSG00000115232	164	ENSG00000164548	35
ENSG00000196470	82	ENSG00000166257	75	ENSG00000136997	385	ENSG00000176903	82	ENSG00000166949	104	ENSG00000169515	88
ENSG00000196628	105	ENSG00000166508	128	ENSG00000169083	78	ENSG00000177885	342	ENSG00000104365	50	ENSG00000186652	33
ENSG00000197978	83	ENSG00000167900	89	ENSG00000106211	164	ENSG00000179271	93	ENSG00000092820	56	ENSG00000163564	57
ENSG00000213639	83	ENSG00000168090	142	ENSG00000113580	93	ENSG00000182481	91	ENSG00000143799	76	ENSG00000163565	48
ENSG00000169083	78	ENSG00000168476	87	ENSG00000130726	256	ENSG00000184009	90	ENSG00000170312	68	ENSG00000011426	52
ENSG00000097007	153	ENSG00000169045	330	ENSG00000079246	96	ENSG00000184900	120	ENSG00000109670	56	ENSG00000112984	153
ENSG00000113580	102	ENSG00000169813	89	ENSG00000186575	77	ENSG00000185624	83	ENSG00000213585	61	ENSG00000167553	64
ENSG00000130726	310	ENSG00000170027	199	ENSG00000097007	138	ENSG00000186153	180	ENSG00000121481	189	ENSG00000181220	38
ENSG00000188612	570	ENSG00000170315	128	ENSG00000067182	68	ENSG00000188612	539	ENSG00000188906	257	ENSG00000105939	43
ENSG00000079246	122	ENSG00000170345	92	ENSG00000077782	68	ENSG00000196470	86	ENSG00000137337	75	ENSG00000177463	41
ENSG00000082701	173	ENSG00000170606	127	ENSG00000012048	213	ENSG00000196924	127	ENSG00000023445	128	ENSG00000213281	70
ENSG00000117399	79	ENSG00000171444	179	ENSG00000080815	68	ENSG00000197256	97	ENSG00000073111	130	ENSG00000182685	39
ENSG00000115414	390	ENSG00000171631	115	ENSG00000115414	297	ENSG00000197381	95	ENSG00000197122	150	ENSG00000144230	38
ENSG00000102882	88	ENSG00000172531	152	ENSG00000204209	104	ENSG00000197978	95	ENSG00000186868	99	ENSG00000139636	70
ENSG00000141736	178	ENSG00000173801	81	ENSG00000149269	65	ENSG00000177889	78	ENSG00000096384	159	ENSG00000125046	32
ENSG00000164924	277	ENSG00000175489	75	ENSG00000113575	94	ENSG00000136997	460	ENSG00000150457	60	ENSG00000134250	33
ENSG00000142192	342	ENSG00000175793	129	ENSG00000141510	281	ENSG00000169083	90	ENSG00000101945	56	ENSG00000145569	38
ENSG00000204209	115	ENSG00000176105	116	ENSG00000146648	281	ENSG00000135486	169	ENSG00000072506	49	ENSG00000026508	34
ENSG00000108094	159	ENSG00000177885	346	ENSG00000044574	168	ENSG00000121022	288	ENSG00000140009	297	ENSG00000138757	37
ENSG00000204435	152	ENSG00000178952	109	ENSG00000091831	430	ENSG00000065978	143	ENSG00000162692	201	ENSG00000135473	52
ENSG00000141510	351	ENSG00000179222	97	ENSG00000145675	117	ENSG00000135679	297	ENSG00000183207	67	ENSG00000152795	35
ENSG00000146648	316	ENSG00000179271	94	ENSG00000143575	104	ENSG00000106211	192	ENSG00000142208	105	ENSG00000060138	38
ENSG00000044574	185	ENSG00000182220	83	ENSG00000165025	66	ENSG00000130726	306	ENSG00000186908	54	ENSG00000196604	52
ENSG00000091831	494	ENSG00000182481	100	ENSG00000096968	62	ENSG00000079246	125	ENSG00000168036	146
ENSG00000167986	111	ENSG00000184900	127	ENSG00000132170	74	ENSG00000096401	308	ENSG00000082701	130
ENSG00000137486	125	ENSG00000185499	77	ENSG00000108424	77	ENSG00000186575	95	ENSG00000096063	82
ENSG00000128245	154	ENSG00000185624	78	ENSG00000101421	170	ENSG00000097007	161	ENSG00000124614	51
ENSG00000134308	227	ENSG00000188612	568	ENSG00000111679	88	ENSG00000197386	179	ENSG00000123297	74
ENSG00000160803	96	ENSG00000196388	113	ENSG00000177606	184	ENSG00000067182	80	ENSG00000162385	63
ENSG00000012048	273	ENSG00000196628	107	ENSG00000134086	154	ENSG00000077782	88	ENSG00000156508	87
ENSG00000132170	73	ENSG00000196924	131	ENSG00000167552	151	ENSG00000082701	169	ENSG00000114346	188
ENSG00000108424	105	ENSG00000197256	110	ENSG00000137309	62	ENSG00000012048	269	ENSG00000132676	55
ENSG00000086758	188	ENSG00000197381	89	ENSG00000065361	100	ENSG00000080815	82	ENSG00000066427	72
ENSG00000013275	76	ENSG00000197978	95	ENSG00000113194	76	ENSG00000117399	75	ENSG00000167978	76
ENSG00000134086	190	ENSG00000213639	97	ENSG00000148400	93	ENSG00000115414	370	ENSG00000183684	52
ENSG00000065361	109	ENSG00000177889	79	ENSG00000185345	96	ENSG00000067606	77	ENSG00000141367	54
ENSG00000185345	121	ENSG00000136997	488	ENSG00000105974	88	ENSG00000108094	151	ENSG00000086061	48
ENSG00000105974	103	ENSG00000169083	91	ENSG00000087586	98	ENSG00000124181	97	ENSG00000108654	57
ENSG00000087586	115	ENSG00000135486	170	ENSG00000094631	111	ENSG00000141510	358	ENSG00000096060	48
ENSG00000116478	223	ENSG00000187555	117	ENSG00000133703	188	ENSG00000146648	323	ENSG00000161016	53
ENSG00000141564	72	ENSG00000130726	333	ENSG00000111642	148	ENSG00000044574	184	ENSG00000127022	116
ENSG00000171862	72	ENSG00000079246	128	ENSG00000147889	85	ENSG00000167986	113	ENSG00000131876	49
ENSG00000070756	117	ENSG00000067182	84	ENSG00000080824	295	ENSG00000145675	130	ENSG00000146701	68
ENSG00000114166	79	ENSG00000077782	94	ENSG00000114166	65	ENSG00000186908	91	ENSG00000175792	80
ENSG00000182866	82	ENSG00000080815	90	ENSG00000182866	61	ENSG00000132382	75	ENSG00000148773	86
ENSG00000115232	248	ENSG00000117399	81	ENSG00000115524	60	ENSG00000132170	89	ENSG00000026508	52
ENSG00000132341	74	ENSG00000115414	396	ENSG00000171867	93	ENSG00000113013	93	ENSG00000160201	49
ENSG00000104365	73	ENSG00000067606	82	ENSG00000108654	72	ENSG00000108424	98	ENSG00000146731	103
ENSG00000080824	336	ENSG00000204209	119	ENSG00000082701	158	ENSG00000101421	201	ENSG00000254087	93
ENSG00000092820	86	ENSG00000108094	156	ENSG00000143799	93	ENSG00000141736	175	ENSG00000122966	231
ENSG00000092847	91	ENSG00000113575	114	ENSG00000131462	81	ENSG00000111679	97	ENSG00000242372	61
ENSG00000158828	91	ENSG00000124181	89	ENSG00000167986	88	ENSG00000177606	228	ENSG00000163823	110
ENSG00000147403	129	ENSG00000141510	372	ENSG00000136868	64	ENSG00000134086	197	ENSG00000196230	97
ENSG00000106399	192	ENSG00000146648	332	ENSG00000028137	58	ENSG00000167552	173	ENSG00000253729	90
ENSG00000143799	113	ENSG00000136238	105	ENSG00000170312	84	ENSG00000113194	85	ENSG00000182636	68
ENSG00000131462	92	ENSG00000044574	210	ENSG00000109670	68	ENSG00000065361	111	ENSG00000198873	60
ENSG00000170312	85	ENSG00000115053	146	ENSG00000213585	63	ENSG00000185345	118	ENSG00000129514	61
ENSG00000116750	77	ENSG00000167986	108	ENSG00000166913	164	ENSG00000105974	97	ENSG00000234745	130
ENSG00000109670	95	ENSG00000145675	125	ENSG00000137337	85	ENSG00000116478	215	ENSG00000204525	56
ENSG00000213585	87	ENSG00000143575	113	ENSG00000073111	144	ENSG00000133703	215	ENSG00000188486	84
ENSG00000188906	382	ENSG00000160803	102	ENSG00000186868	106	ENSG00000070756	113	ENSG00000129465	53
ENSG00000166913	198	ENSG00000167085	142	ENSG00000155657	60	ENSG00000111642	178	ENSG00000154310	48
ENSG00000023445	233	ENSG00000012048	276	ENSG00000150457	76	ENSG00000147889	104	ENSG00000264364	58
ENSG00000186868	136	ENSG00000132170	86	ENSG00000198742	78	ENSG00000171862	77	ENSG00000159251	60
ENSG00000111725	112	ENSG00000113013	103	ENSG00000115163	61	ENSG00000168283	176	ENSG00000119689	85
ENSG00000196363	78	ENSG00000101421	209	ENSG00000183207	80	ENSG00000125743	77	ENSG00000204389	82
ENSG00000196419	178	ENSG00000177606	246	ENSG00000142208	123	ENSG00000115524	79	ENSG00000120053	64
ENSG00000104824	401	ENSG00000108671	79	ENSG00000186908	73	ENSG00000115232	238	ENSG00000166226	58
ENSG00000066044	812	ENSG00000013275	79	ENSG00000114346	218	ENSG00000092820	90	ENSG00000184489	48
ENSG00000096384	219	ENSG00000134086	210	ENSG00000096063	96	ENSG00000137693	212	ENSG00000179218	52
ENSG00000150457	79	ENSG00000167552	183	ENSG00000123297	96	ENSG00000108654	82	ENSG00000263528	127
ENSG00000072506	77	ENSG00000113194	95	ENSG00000162521	93	ENSG00000143799	110	ENSG00000143632	51
ENSG00000162692	314	ENSG00000065361	115	ENSG00000168899	60	ENSG00000131462	100	ENSG00000050405	66
ENSG00000183207	104	ENSG00000148400	113	ENSG00000182685	70	ENSG00000136868	75	ENSG00000143321	64
ENSG00000069956	138	ENSG00000171867	116	ENSG00000184988	90	ENSG00000170312	86	ENSG00000187837	52
ENSG00000186908	92	ENSG00000185345	130	ENSG00000130985	58	ENSG00000109670	80	ENSG00000204531	52
ENSG00000114346	266	ENSG00000188486	131	ENSG00000148773	107	ENSG00000066427	106	ENSG00000167088	62
ENSG00000113758	96	ENSG00000105974	103	ENSG00000132676	71	ENSG00000213585	82	ENSG00000116663	190
ENSG00000123297	133	ENSG00000087586	119	ENSG00000102054	66	ENSG00000166913	195	ENSG00000102178	81
ENSG00000161057	84	ENSG00000094631	146	ENSG00000066427	77	ENSG00000073111	192	ENSG00000262814	51
ENSG00000162385	92	ENSG00000133703	244	ENSG00000124006	227	ENSG00000186868	134	ENSG00000178952	62
ENSG00000162521	119	ENSG00000145604	79	ENSG00000167978	92	ENSG00000196396	113	ENSG00000163902	58
ENSG00000163468	137	ENSG00000111642	191	ENSG00000177479	85	ENSG00000105976	83	ENSG00000163468	94
ENSG00000182685	77	ENSG00000147889	103	ENSG00000086061	59	ENSG00000196363	78	ENSG00000125901	52
ENSG00000148400	103	ENSG00000073111	206	ENSG00000127022	124	ENSG00000141543	117	ENSG00000106399	108
ENSG00000135316	134	ENSG00000080824	330	ENSG00000124614	74	ENSG00000096384	227	ENSG00000198121	56
ENSG00000104852	112	ENSG00000114166	82	ENSG00000026508	60	ENSG00000150457	85	ENSG00000138744	61
ENSG00000106803	84	ENSG00000155657	76	ENSG00000122406	78	ENSG00000167085	132	ENSG00000155659	55
ENSG00000132676	89	ENSG00000115232	253	ENSG00000122966	265	ENSG00000183207	100	ENSG00000182199	128
ENSG00000102054	85	ENSG00000104365	73	ENSG00000154229	67	ENSG00000142208	148	ENSG00000126264	54
ENSG00000149136	89	ENSG00000092820	86	ENSG00000242372	70	ENSG00000114346	266	ENSG00000168961	101
ENSG00000183684	78	ENSG00000158828	96	ENSG00000144554	160	ENSG00000096063	121	ENSG00000213281	126
ENSG00000145425	114	ENSG00000147403	124	ENSG00000163823	115	ENSG00000101361	102	ENSG00000011426	99
ENSG00000105372	96	ENSG00000143799	119	ENSG00000197122	191	ENSG00000110057	74	ENSG00000167553	95
ENSG00000141367	83	ENSG00000131462	94	ENSG00000182636	81	ENSG00000123297	136	ENSG00000174514	64
ENSG00000095370	81	ENSG00000141543	120	ENSG00000127616	76	ENSG00000131043	178	ENSG00000164430	75
ENSG00000108654	86	ENSG00000136868	76	ENSG00000163468	108	ENSG00000161057	80	ENSG00000105939	64
ENSG00000105976	84	ENSG00000182718	77	ENSG00000164754	82	ENSG00000162521	107	ENSG00000171631	69
ENSG00000161016	93	ENSG00000170312	89	ENSG00000198873	64	ENSG00000148400	104	ENSG00000156599	109
ENSG00000138095	139	ENSG00000116750	87	ENSG00000129514	71	ENSG00000148773	135	ENSG00000100650	58
ENSG00000127022	134	ENSG00000109670	97	ENSG00000188486	103	ENSG00000132676	88	ENSG00000164944	306
ENSG00000120438	120	ENSG00000066427	126	ENSG00000142937	87	ENSG00000124006	279	ENSG00000144230	56
ENSG00000131747	80	ENSG00000112984	339	ENSG00000213886	106	ENSG00000166851	115	ENSG00000074370	51
ENSG00000131876	72	ENSG00000159352	77	ENSG00000198909	80	ENSG00000167978	109	ENSG00000188157	48
ENSG00000156482	83	ENSG00000074800	151	ENSG00000171992	63	ENSG00000072506	76	ENSG00000196865	84
ENSG00000142541	103	ENSG00000066044	847	ENSG00000140092	60	ENSG00000183684	75	ENSG00000100387	56
ENSG00000147604	80	ENSG00000150457	89	ENSG00000126264	73	ENSG00000086061	73	ENSG00000135473	103
ENSG00000105202	154	ENSG00000096384	220	ENSG00000264364	74	ENSG00000127022	137	ENSG00000187608	71
ENSG00000175792	122	ENSG00000183207	110	ENSG00000005022	59	ENSG00000144554	183	ENSG00000119314	91
ENSG00000096063	110	ENSG00000069956	157	ENSG00000119689	91	ENSG00000122406	110	ENSG00000152795	58
ENSG00000177463	88	ENSG00000142208	160	ENSG00000173801	66	ENSG00000175792	121	ENSG00000060138	51
ENSG00000197122	188	ENSG00000186908	101	ENSG00000174444	96	ENSG00000124614	93	ENSG00000196604	62
ENSG00000108561	138	ENSG00000106588	77	ENSG00000204389	107	ENSG00000177463	85
ENSG00000065978	152	ENSG00000114346	276	ENSG00000196230	123	ENSG00000197122	203
ENSG00000135829	84	ENSG00000124614	86	ENSG00000145425	88	ENSG00000108561	150
ENSG00000166333	110	ENSG00000123297	143	ENSG00000139613	59	ENSG00000135829	88
ENSG00000166851	117	ENSG00000161057	86	ENSG00000116560	73	ENSG00000122966	318
ENSG00000242372	95	ENSG00000162385	95	ENSG00000149257	58	ENSG00000253729	128
ENSG00000253729	135	ENSG00000162521	113	ENSG00000165527	65	ENSG00000182636	99
ENSG00000165527	84	ENSG00000177479	104	ENSG00000179218	61	ENSG00000175166	110
ENSG00000163823	127	ENSG00000182685	73	ENSG00000166226	63	ENSG00000163468	138
ENSG00000196591	199	ENSG00000184988	110	ENSG00000146834	132	ENSG00000164754	113
ENSG00000129514	94	ENSG00000137693	227	ENSG00000198900	76	ENSG00000196591	190
ENSG00000198373	231	ENSG00000135316	131	ENSG00000171863	58	ENSG00000129514	88
ENSG00000234745	205	ENSG00000106803	106	ENSG00000115306	76	ENSG00000198873	81
ENSG00000204525	97	ENSG00000148773	128	ENSG00000168283	133	ENSG00000142937	113
ENSG00000136807	197	ENSG00000132676	87	ENSG00000126001	97	ENSG00000213886	132
ENSG00000106991	83	ENSG00000102054	78	ENSG00000167862	77	ENSG00000188486	121
ENSG00000198873	89	ENSG00000124006	291	ENSG00000187837	60	ENSG00000142676	102
ENSG00000188486	120	ENSG00000072506	82	ENSG00000178999	65	ENSG00000198909	98
ENSG00000198909	103	ENSG00000149136	86	ENSG00000167088	66	ENSG00000171992	74
ENSG00000171992	73	ENSG00000183684	74	ENSG00000116663	213	ENSG00000131876	73
ENSG00000132964	77	ENSG00000141367	92	ENSG00000111530	194	ENSG00000264364	87
ENSG00000189091	95	ENSG00000095370	92	ENSG00000105640	60	ENSG00000160208	152
ENSG00000264364	79	ENSG00000113758	104	ENSG00000155229	80	ENSG00000111530	249
ENSG00000160208	168	ENSG00000161016	86	ENSG00000265681	85	ENSG00000166167	109
ENSG00000111530	260	ENSG00000138095	148	ENSG00000178952	79	ENSG00000005022	82
ENSG00000090339	75	ENSG00000127022	146	ENSG00000163902	67	ENSG00000173801	74
ENSG00000135269	102	ENSG00000142937	110	ENSG00000125901	66	ENSG00000174444	129
ENSG00000196230	146	ENSG00000145907	198	ENSG00000114391	59	ENSG00000141367	82
ENSG00000119689	124	ENSG00000143106	78	ENSG00000147403	98	ENSG00000204389	128
ENSG00000107833	78	ENSG00000146701	115	ENSG00000167526	88	ENSG00000196230	147
ENSG00000166226	81	ENSG00000135624	75	ENSG00000107796	75	ENSG00000119689	105
ENSG00000079432	181	ENSG00000175792	136	ENSG00000138095	112	ENSG00000145425	113
ENSG00000114784	91	ENSG00000096063	112	ENSG00000106399	136	ENSG00000107833	76
ENSG00000153147	88	ENSG00000127616	91	ENSG00000205213	73	ENSG00000170606	130
ENSG00000196235	81	ENSG00000177463	87	ENSG00000198121	81	ENSG00000142541	99
ENSG00000178691	198	ENSG00000197122	206	ENSG00000132463	89	ENSG00000161016	93
ENSG00000146834	167	ENSG00000077549	74	ENSG00000182199	162	ENSG00000145907	195
ENSG00000123908	116	ENSG00000146731	150	ENSG00000167112	82	ENSG00000204525	84
ENSG00000198900	88	ENSG00000135829	86	ENSG00000168961	121	ENSG00000079432	173
ENSG00000115306	80	ENSG00000122966	350	ENSG00000186834	217	ENSG00000114784	86
ENSG00000170889	103	ENSG00000115524	76	ENSG00000213281	140	ENSG00000184489	83
ENSG00000050405	78	ENSG00000154229	88	ENSG00000011426	113	ENSG00000165527	83
ENSG00000126001	112	ENSG00000242372	100	ENSG00000158545	173	ENSG00000168961	148
ENSG00000149480	84	ENSG00000144554	210	ENSG00000174514	77	ENSG00000153147	80
ENSG00000187837	82	ENSG00000253729	130	ENSG00000130751	63	ENSG00000166226	83
ENSG00000143321	109	ENSG00000182636	102	ENSG00000105939	86	ENSG00000178691	192
ENSG00000127463	106	ENSG00000163468	141	ENSG00000103351	71	ENSG00000146834	166
ENSG00000101361	103	ENSG00000164754	107	ENSG00000172586	70	ENSG00000198755	77
ENSG00000204469	72	ENSG00000132964	80	ENSG00000156599	129	ENSG00000198900	92
ENSG00000116663	283	ENSG00000196591	200	ENSG00000100650	65	ENSG00000115306	81
ENSG00000124486	78	ENSG00000198873	83	ENSG00000164944	440	ENSG00000263528	190
ENSG00000178999	86	ENSG00000129514	84	ENSG00000145569	76	ENSG00000171863	77
ENSG00000187608	107	ENSG00000234745	218	ENSG00000139636	123	ENSG00000050405	92
ENSG00000164587	80	ENSG00000204525	89	ENSG00000146701	81	ENSG00000126001	121
ENSG00000082898	177	ENSG00000114030	78	ENSG00000102763	60	ENSG00000167862	108
ENSG00000100650	93	ENSG00000106991	80	ENSG00000196865	86	ENSG00000187837	84
ENSG00000106028	79	ENSG00000213886	129	ENSG00000141458	88	ENSG00000204469	79
ENSG00000262814	85	ENSG00000126803	78	ENSG00000120053	62	ENSG00000138095	143
ENSG00000155229	105	ENSG00000171992	79	ENSG00000119314	113	ENSG00000167088	87
ENSG00000178952	103	ENSG00000264364	84	ENSG00000135473	109	ENSG00000116663	256
ENSG00000167088	84	ENSG00000160208	150	ENSG00000152795	74	ENSG00000124486	74
ENSG00000122679	79	ENSG00000111530	259	ENSG00000162729	62	ENSG00000149136	84
ENSG00000125901	83	ENSG00000198668	85	ENSG00000060138	70	ENSG00000186834	261
ENSG00000107796	89	ENSG00000166913	190	ENSG00000148396	64	ENSG00000131747	84
ENSG00000128228	84	ENSG00000204389	132	ENSG00000196604	63	ENSG00000187608	98
ENSG00000198121	81	ENSG00000213281	199			ENSG00000143106	73
ENSG00000169515	233	ENSG00000165527	90			ENSG00000164587	84
ENSG00000182199	205	ENSG00000184489	80			ENSG00000102178	131
ENSG00000126264	93	ENSG00000114784	90			ENSG00000105640	80
ENSG00000168961	136	ENSG00000168961	148			ENSG00000262814	92
ENSG00000213281	172	ENSG00000153147	87			ENSG00000155229	103
ENSG00000100629	93	ENSG00000179218	73			ENSG00000265681	102
ENSG00000167553	132	ENSG00000166226	92			ENSG00000178952	109
ENSG00000166598	76	ENSG00000178691	191			ENSG00000179041	77
ENSG00000072501	78	ENSG00000196419	171			ENSG00000163902	80
ENSG00000174514	87	ENSG00000146834	168			ENSG00000071082	82
ENSG00000166197	77	ENSG00000198900	89			ENSG00000114391	77
ENSG00000172586	108	ENSG00000115306	88			ENSG00000147403	125
ENSG00000105939	110	ENSG00000263528	197			ENSG00000107796	83
ENSG00000130349	75	ENSG00000170889	99			ENSG00000198121	96
ENSG00000265808	73	ENSG00000188827	78			ENSG00000106399	174
ENSG00000135972	88	ENSG00000168283	182			ENSG00000128228	83
ENSG00000197498	73	ENSG00000126001	116			ENSG00000132463	127
ENSG00000197785	74	ENSG00000149480	87			ENSG00000169515	206
ENSG00000148950	104	ENSG00000187837	90			ENSG00000182199	207
ENSG00000171631	109	ENSG00000143321	106			ENSG00000163564	144
ENSG00000156599	180	ENSG00000204531	80			ENSG00000167112	108
ENSG00000164944	436	ENSG00000101361	95			ENSG00000163565	120
ENSG00000085760	86	ENSG00000178999	86			ENSG00000011426	135
ENSG00000089737	74	ENSG00000204469	79			ENSG00000161970	79
ENSG00000139636	170	ENSG00000116663	285			ENSG00000167553	125
ENSG00000196865	104	ENSG00000124486	75			ENSG00000166598	89
ENSG00000145569	78	ENSG00000116661	145			ENSG00000072501	75
ENSG00000162729	72	ENSG00000102178	124			ENSG00000174514	93
ENSG00000084774	84	ENSG00000106028	86			ENSG00000164430	105
ENSG00000135473	148	ENSG00000262814	84			ENSG00000172586	107
ENSG00000152795	91	ENSG00000155229	106			ENSG00000105939	103
ENSG00000143314	76	ENSG00000108298	100			ENSG00000156599	161
		ENSG00000265681	95			ENSG00000100650	80
		ENSG00000173692	79			ENSG00000085760	86
		ENSG00000122679	83			ENSG00000164944	494
		ENSG00000167088	86			ENSG00000145569	96
		ENSG00000125901	80			ENSG00000146701	108
		ENSG00000167526	106			ENSG00000196865	106
		ENSG00000106399	193			ENSG00000162729	83
		ENSG00000205213	97			ENSG00000135473	150
		ENSG00000198121	95			ENSG00000138757	79
		ENSG00000132463	120			ENSG00000146731	143
		ENSG00000169515	229			ENSG00000119314	137
		ENSG00000182199	208			ENSG00000152795	90
		ENSG00000126264	81			ENSG00000060138	86
		ENSG00000167112	116			ENSG00000148396	75
		ENSG00000131043	196			ENSG00000278845	84
		ENSG00000163565	125
		ENSG00000011426	147
		ENSG00000100629	101
		ENSG00000167553	133
		ENSG00000166598	91
		ENSG00000072501	73
		ENSG00000164430	111
		ENSG00000174514	89
		ENSG00000172586	108
		ENSG00000105939	94
		ENSG00000130349	75
		ENSG00000156599	182
		ENSG00000100650	84
		ENSG00000085760	93
		ENSG00000139636	179
		ENSG00000145569	102
		ENSG00000144230	89
		ENSG00000188157	76
		ENSG00000196865	109
		ENSG00000102763	86
		ENSG00000196365	81
		ENSG00000135473	152
		ENSG00000138757	73
		ENSG00000187608	107
		ENSG00000119314	144
		ENSG00000152795	94
		ENSG00000060138	83
		ENSG00000162729	80
		ENSG00000196604	80
