## Supplementary Table S2 for "Exploring vulnerable building blocks in protein-protein interaction networks of breast tumor and adjacent normal tissues"

### Sheet: Supplementary Table S2
Table S2. Distribution of bottleneck proteins across all six tissues
Basal		Her2		LumA		LumB		NormL		TANT
Bottleneck	Betweenness	Bottleneck	Betweenness	Bottleneck	Betweenness	Bottleneck	Betweenness	Bottleneck	Betweenness	Bottleneck	Betweenness
ENSG00000004487	95037.7	ENSG00000010810	150851	ENSG00000010810	112491	ENSG00000005486	39610	ENSG00000010810	139727	ENSG00000002834	21777.2
ENSG00000005486	34300.8	ENSG00000026025	113086	ENSG00000026025	89454.2	ENSG00000010810	112213	ENSG00000065135	33682.1	ENSG00000056558	50158
ENSG00000010810	137567	ENSG00000056558	71460.9	ENSG00000056558	64993.3	ENSG00000026025	90945.4	ENSG00000067225	72724.3	ENSG00000061273	20370.2
ENSG00000026025	104377	ENSG00000062725	74115.2	ENSG00000065135	53648.6	ENSG00000056558	66228.4	ENSG00000070831	40758.5	ENSG00000069493	20374.9
ENSG00000065135	65475.7	ENSG00000065135	52160.5	ENSG00000068024	45069.4	ENSG00000062725	60597.6	ENSG00000071539	34252.2	ENSG00000072062	22603.3
ENSG00000067225	79230	ENSG00000067225	96279.7	ENSG00000070831	46793.9	ENSG00000063244	44647	ENSG00000071564	29864.9	ENSG00000088986	19744.2
ENSG00000069869	74810.3	ENSG00000068024	44757.7	ENSG00000072110	38685.7	ENSG00000065029	33528.2	ENSG00000075624	90839.7	ENSG00000101004	57570.7
ENSG00000071051	41451.4	ENSG00000070831	47073.7	ENSG00000088986	46647.7	ENSG00000065135	61302.7	ENSG00000099219	30786.5	ENSG00000101966	21659.4
ENSG00000071539	55532.7	ENSG00000071539	63781.8	ENSG00000095370	43822.9	ENSG00000066044	2.2687e+06	ENSG00000099282	47380.9	ENSG00000105369	38925.2
ENSG00000071564	37358.5	ENSG00000071564	39725.1	ENSG00000099282	49623.1	ENSG00000067225	91473.5	ENSG00000100151	100035	ENSG00000105401	80568.6
ENSG00000088986	45081.8	ENSG00000072110	44260.4	ENSG00000100151	120133	ENSG00000068024	40073.8	ENSG00000100644	58808.9	ENSG00000105647	25340.9
ENSG00000090487	42264.8	ENSG00000079999	35123.2	ENSG00000101004	83137.1	ENSG00000071051	55203.6	ENSG00000101367	28313.2	ENSG00000106462	72597.1
ENSG00000091073	32180.1	ENSG00000087086	88312.2	ENSG00000101266	88343.9	ENSG00000071539	45383.8	ENSG00000101460	51077.8	ENSG00000106541	173879
ENSG00000096401	211742	ENSG00000090487	48581.8	ENSG00000101336	33619.7	ENSG00000072110	38557.6	ENSG00000103549	34206.4	ENSG00000111077	22767.5
ENSG00000100151	135631	ENSG00000091073	39740.5	ENSG00000101460	59128.2	ENSG00000074319	36426.7	ENSG00000105369	44494.2	ENSG00000111640	37318.6
ENSG00000100387	39932.5	ENSG00000092199	50829.3	ENSG00000103266	42988.8	ENSG00000087077	62305.1	ENSG00000106462	113461	ENSG00000112559	82785.6
ENSG00000100644	52030.6	ENSG00000094916	40447.7	ENSG00000103549	37960.4	ENSG00000088986	44318.6	ENSG00000106511	297054	ENSG00000119408	29624.1
ENSG00000100906	33096.5	ENSG00000099282	61692.2	ENSG00000105401	95883.7	ENSG00000095370	38455.2	ENSG00000106541	326491	ENSG00000130307	20106.2
ENSG00000101266	115242	ENSG00000100030	50606.4	ENSG00000105559	90204	ENSG00000099282	56124.7	ENSG00000108829	35933.4	ENSG00000139112	74288
ENSG00000101367	35914.7	ENSG00000100109	79761.4	ENSG00000105568	43042.9	ENSG00000100151	119746	ENSG00000109906	32841.8	ENSG00000140464	41273
ENSG00000101460	65108.1	ENSG00000100151	128836	ENSG00000106462	124886	ENSG00000100462	34533.9	ENSG00000109919	32867.7	ENSG00000140575	29377.1
ENSG00000102178	32910.4	ENSG00000100387	44426.1	ENSG00000106511	364427	ENSG00000101266	91373.7	ENSG00000109971	183328	ENSG00000141699	19147.8
ENSG00000103549	37826.5	ENSG00000100567	86178.6	ENSG00000106541	335886	ENSG00000101336	32873.8	ENSG00000110484	28680	ENSG00000143382	29136.4
ENSG00000105559	87585.5	ENSG00000101004	89088	ENSG00000108829	33698.1	ENSG00000101460	67234.8	ENSG00000111077	31858.2	ENSG00000143442	25421.9
ENSG00000106397	35109.2	ENSG00000101266	116531	ENSG00000109971	190438	ENSG00000101624	40484.2	ENSG00000112559	129183	ENSG00000145358	36544.3
ENSG00000106462	127465	ENSG00000101460	87176.4	ENSG00000114107	48972.9	ENSG00000103266	51067.3	ENSG00000112578	28200.8	ENSG00000146063	25203
ENSG00000106511	435228	ENSG00000101624	47198.9	ENSG00000115233	138930	ENSG00000103275	127714	ENSG00000113916	39010.2	ENSG00000157110	30028.5
ENSG00000107175	99187.9	ENSG00000103266	37978.6	ENSG00000115415	43174.2	ENSG00000105369	37555.7	ENSG00000115233	105273	ENSG00000160307	18943.9
ENSG00000108953	95952.7	ENSG00000103275	134672	ENSG00000115507	32415.8	ENSG00000105401	112311	ENSG00000115255	28190.8	ENSG00000165272	19897.1
ENSG00000109919	35549.8	ENSG00000104147	40160.6	ENSG00000116030	294544	ENSG00000105559	88130.3	ENSG00000115415	34839.3	ENSG00000165699	24644.1
ENSG00000109971	203337	ENSG00000105369	48714.6	ENSG00000117155	30505	ENSG00000105568	41797.2	ENSG00000116030	232189	ENSG00000166224	24570.9
ENSG00000111077	34713.3	ENSG00000105559	103510	ENSG00000117461	35873.7	ENSG00000106089	53966.3	ENSG00000119335	29816	ENSG00000166689	73248.6
ENSG00000112208	39094.7	ENSG00000105568	45699.3	ENSG00000119335	35260.1	ENSG00000106462	129688	ENSG00000120696	29751.4	ENSG00000169045	236990
ENSG00000112559	155509	ENSG00000105894	35930.4	ENSG00000119408	31060.3	ENSG00000106511	385055	ENSG00000124074	40700.6	ENSG00000170027	78839.5
ENSG00000113595	41347.5	ENSG00000106089	50940.1	ENSG00000120696	30836.3	ENSG00000106541	345931	ENSG00000124214	44774.6	ENSG00000172530	31328.4
ENSG00000114107	53799.8	ENSG00000106462	136715	ENSG00000121481	129981	ENSG00000107175	95408.6	ENSG00000127191	177202	ENSG00000172531	84223.1
ENSG00000115053	68011.2	ENSG00000106511	420607	ENSG00000121931	32826.9	ENSG00000107816	45450.1	ENSG00000127824	71320.4	ENSG00000173465	20817.3
ENSG00000115233	143351	ENSG00000106541	459014	ENSG00000124074	49434.1	ENSG00000108829	36597.8	ENSG00000128245	45816.7	ENSG00000175489	24600
ENSG00000115415	47234.5	ENSG00000107175	103112	ENSG00000124214	53950.9	ENSG00000108840	52463.1	ENSG00000132109	25813.3	ENSG00000175793	37154.8
ENSG00000116030	334735	ENSG00000107816	61631.3	ENSG00000125991	52873	ENSG00000108953	73406.8	ENSG00000132646	96411.3	ENSG00000176903	22311
ENSG00000116670	62313.6	ENSG00000108840	54743.1	ENSG00000127191	194092	ENSG00000109919	42414.1	ENSG00000135446	34439.7	ENSG00000179222	26119
ENSG00000117748	67626.2	ENSG00000108953	100144	ENSG00000128245	66103.8	ENSG00000109971	202977	ENSG00000139112	105235	ENSG00000182944	105328
ENSG00000119335	40199.3	ENSG00000109919	45601.7	ENSG00000129521	355437	ENSG00000114107	56181.6	ENSG00000140575	53161.8	ENSG00000183386	22282.6
ENSG00000119408	37355.9	ENSG00000110484	46793.6	ENSG00000131467	30157.8	ENSG00000115053	77393.5	ENSG00000141699	26662	ENSG00000184900	30768.1
ENSG00000123349	49775.9	ENSG00000111077	38509.1	ENSG00000132356	32121.2	ENSG00000115233	150638	ENSG00000143621	44548.1	ENSG00000185624	26006.6
ENSG00000124074	45262.6	ENSG00000112559	178008	ENSG00000132646	118993	ENSG00000115507	34095.6	ENSG00000147155	58822.6	ENSG00000197343	25081.9
ENSG00000124214	59484.5	ENSG00000114107	54019.8	ENSG00000134853	84565.8	ENSG00000116030	334060	ENSG00000156795	111847	ENSG00000197978	20804
ENSG00000124762	89478.6	ENSG00000115233	133209	ENSG00000135250	51593.3	ENSG00000117461	39131.6	ENSG00000157110	52850.6	ENSG00000198363	29617.2
ENSG00000125991	55737.6	ENSG00000115415	45957	ENSG00000135446	41470.1	ENSG00000121481	134633	ENSG00000157613	67801.1	ENSG00000204536	18607.2
ENSG00000127824	97513.7	ENSG00000115641	76410.6	ENSG00000136560	56102	ENSG00000123240	39085.1	ENSG00000162231	410908	ENSG00000135486	45297.5
ENSG00000129084	39196.2	ENSG00000115806	37664.1	ENSG00000137575	132867	ENSG00000124074	41804.2	ENSG00000164294	36361.1	ENSG00000077782	21898.2
ENSG00000129521	425334	ENSG00000116030	356194	ENSG00000138180	38984.4	ENSG00000124214	50725.8	ENSG00000164754	33944.7	ENSG00000012048	105444
ENSG00000131981	48069.4	ENSG00000116670	72165.4	ENSG00000139112	88534.7	ENSG00000125991	51515.2	ENSG00000164924	182867	ENSG00000115414	166930
ENSG00000132383	80161.2	ENSG00000117461	36227.8	ENSG00000140575	45470	ENSG00000127191	199252	ENSG00000166689	128323	ENSG00000132535	28523.4
ENSG00000132646	136288	ENSG00000119408	38688	ENSG00000140941	32910.2	ENSG00000128245	66595.2	ENSG00000166851	40223.8	ENSG00000141736	66042.5
ENSG00000135250	56799.1	ENSG00000121481	198591	ENSG00000143382	41377.5	ENSG00000129084	51109.9	ENSG00000167302	29302.3	ENSG00000124181	28991.6
ENSG00000135363	53392.5	ENSG00000121931	43216.3	ENSG00000143621	39705.2	ENSG00000129521	393809	ENSG00000169045	400761	ENSG00000138668	27174
ENSG00000136436	47172.1	ENSG00000123240	40540.2	ENSG00000147010	59906.5	ENSG00000131981	32507.1	ENSG00000170315	72921.3	ENSG00000111679	20599.7
ENSG00000137210	102417	ENSG00000124074	54632.9	ENSG00000156735	41420	ENSG00000132646	141067	ENSG00000172531	88093.4	ENSG00000091831	316534
ENSG00000139112	102505	ENSG00000124103	56939.2	ENSG00000157613	62463.4	ENSG00000134308	216973	ENSG00000173465	31680.9	ENSG00000165025	33618.9
ENSG00000140575	36044.8	ENSG00000124214	58665.4	ENSG00000160207	117759	ENSG00000134853	86790.9	ENSG00000173801	33940.6	ENSG00000177606	104644
ENSG00000143514	46619.2	ENSG00000125991	64228.1	ENSG00000162946	163392	ENSG00000135250	51735.3	ENSG00000177885	341523	ENSG00000115415	27375.4
ENSG00000143621	43159.8	ENSG00000127824	110790	ENSG00000164924	216003	ENSG00000135363	44208.9	ENSG00000179222	43095.9	ENSG00000141867	66401.8
ENSG00000144381	112759	ENSG00000129521	448505	ENSG00000165699	34094.9	ENSG00000135446	41626.5	ENSG00000182481	28262.8	ENSG00000105974	44478.3
ENSG00000146063	38864.3	ENSG00000132646	132065	ENSG00000166167	71465.1	ENSG00000136560	59165.3	ENSG00000182944	164294	ENSG00000147889	38879.9
ENSG00000147155	73201.2	ENSG00000134308	190414	ENSG00000166689	131436	ENSG00000137575	114785	ENSG00000183386	43041.2	ENSG00000123384	20344.7
ENSG00000156735	39553	ENSG00000134853	79088.7	ENSG00000169045	454191	ENSG00000138180	33178.6	ENSG00000185499	61883.8	ENSG00000113580	31596
ENSG00000157613	45105.7	ENSG00000135363	49667.3	ENSG00000170315	69122.9	ENSG00000139112	93534.8	ENSG00000185624	38765.4	ENSG00000136868	30582.5
ENSG00000165280	182522	ENSG00000135446	39240.2	ENSG00000170606	52134.9	ENSG00000141646	42492.8	ENSG00000196470	33933	ENSG00000123374	118984
ENSG00000166224	35986	ENSG00000136560	52745.6	ENSG00000175166	42062.5	ENSG00000143621	41381.6	ENSG00000197256	47501.3	ENSG00000065361	31291.7
ENSG00000166508	47396.9	ENSG00000139112	117507	ENSG00000175793	71106.7	ENSG00000145358	47177.6	ENSG00000079246	28333.9	ENSG00000073111	54417.7
ENSG00000166689	153118	ENSG00000140009	547805	ENSG00000175895	49114.5	ENSG00000147155	62375.2	ENSG00000096401	143077	ENSG00000089280	36973.1
ENSG00000166946	38411.8	ENSG00000140464	34916.4	ENSG00000179222	56205.3	ENSG00000148175	54924.9	ENSG00000012048	168525	ENSG00000109971	111091
ENSG00000167900	57159.6	ENSG00000140575	53231.5	ENSG00000182220	33370.2	ENSG00000149311	37662.3	ENSG00000080815	41084.9	ENSG00000114346	81115.6
ENSG00000169045	527937	ENSG00000141646	37491.9	ENSG00000185624	43888.4	ENSG00000151929	170537	ENSG00000132535	37683.5	ENSG00000110651	40609.4
ENSG00000170315	84618	ENSG00000141699	39069.9	ENSG00000188313	41647.4	ENSG00000155659	35218.6	ENSG00000134853	52711.1	ENSG00000188313	27930.9
ENSG00000170345	34845.4	ENSG00000143382	44121.1	ENSG00000196470	41385.6	ENSG00000157110	48232	ENSG00000167004	29100	ENSG00000156508	42296.4
ENSG00000171453	39489	ENSG00000143442	41883.9	ENSG00000196628	64542.5	ENSG00000158092	48067.6	ENSG00000142192	417616	ENSG00000127022	88579.2
ENSG00000172531	102514	ENSG00000143621	49593.6	ENSG00000136997	545955	ENSG00000160207	101419	ENSG00000141510	255107	ENSG00000087586	22920.8
ENSG00000173465	44214.4	ENSG00000144381	112100	ENSG00000113580	40887.6	ENSG00000161203	37748	ENSG00000091831	505788	ENSG00000163823	77973.7
ENSG00000173801	35044.6	ENSG00000146063	41441.6	ENSG00000130726	295954	ENSG00000162231	737861	ENSG00000165025	29543.3	ENSG00000196230	59606
ENSG00000175166	37391.7	ENSG00000147155	62724.6	ENSG00000079246	34159.6	ENSG00000162946	215924	ENSG00000177606	105745	ENSG00000186908	27999.2
ENSG00000176105	85128.2	ENSG00000148175	60408.6	ENSG00000097007	95036.8	ENSG00000165280	192881	ENSG00000167552	136154	ENSG00000126264	31988
ENSG00000177885	433867	ENSG00000157110	61082.4	ENSG00000012048	209077	ENSG00000166689	148296	ENSG00000105974	68171.2	ENSG00000152291	46989
ENSG00000179222	60154.3	ENSG00000157613	62049.4	ENSG00000115414	347135	ENSG00000167900	63468.6	ENSG00000111642	51716.2	ENSG00000204389	31228.9
ENSG00000182220	41209.1	ENSG00000161203	47235	ENSG00000204209	39394.8	ENSG00000168000	41526.4	ENSG00000115232	67921.9	ENSG00000170606	34122.2
ENSG00000183386	68006.8	ENSG00000163156	39227.6	ENSG00000124181	41258.7	ENSG00000168476	56510.1	ENSG00000080824	331370	ENSG00000179218	28228.4
ENSG00000184900	33538.3	ENSG00000164294	38739.1	ENSG00000141510	325040	ENSG00000169398	36081.2	ENSG00000166949	84421.3	ENSG00000146834	24687.8
ENSG00000188021	164905	ENSG00000165280	208968	ENSG00000146648	386993	ENSG00000170027	114098	ENSG00000092820	34664.2	ENSG00000137267	20549.8
ENSG00000196470	40729.4	ENSG00000166579	37798.7	ENSG00000091831	637215	ENSG00000170315	72725	ENSG00000143799	47891.9	ENSG00000105287	27973.4
ENSG00000196628	62713.8	ENSG00000167900	62885.7	ENSG00000145675	68135.8	ENSG00000172531	94361.4	ENSG00000170312	27936.2	ENSG00000155659	30144.4
ENSG00000197256	42947.8	ENSG00000168000	50999.3	ENSG00000177606	125405	ENSG00000173465	39687.7	ENSG00000188906	289020	ENSG00000187531	32963.2
ENSG00000240583	36850.5	ENSG00000169045	542227	ENSG00000134086	130344	ENSG00000175793	56765.2	ENSG00000065361	44430.7	ENSG00000116663	115010
ENSG00000113580	33089.5	ENSG00000170027	119291	ENSG00000167552	134803	ENSG00000177885	457603	ENSG00000023445	58253.2	ENSG00000124006	83776.7
ENSG00000130726	321721	ENSG00000170606	53911	ENSG00000065361	42395.7	ENSG00000182220	34981.8	ENSG00000186868	65244.8	ENSG00000213886	36601.2
ENSG00000188612	604758	ENSG00000171444	81914.9	ENSG00000113194	37962.2	ENSG00000184009	35433.4	ENSG00000140009	338587	ENSG00000143632	22292.4
ENSG00000082701	113436	ENSG00000172531	104929	ENSG00000148400	47036.5	ENSG00000185499	48254.8	ENSG00000183207	38692.9	ENSG00000168785	26314.2
ENSG00000115414	422836	ENSG00000173465	51541.3	ENSG00000094631	53205.5	ENSG00000188612	574904	ENSG00000142208	60143.1	ENSG00000163564	19318.4
ENSG00000102882	40917.3	ENSG00000173801	38800.4	ENSG00000133703	176278	ENSG00000196470	35383.5	ENSG00000186908	55354.3	ENSG00000167553	46586.3
ENSG00000134853	72004.6	ENSG00000175793	52459.9	ENSG00000111642	62835	ENSG00000196924	66787.1	ENSG00000156508	56270.9	ENSG00000137642	18686.4
ENSG00000141736	128201	ENSG00000175895	69939.1	ENSG00000147889	40681.3	ENSG00000197256	39326.2	ENSG00000106803	34368.6	ENSG00000182685	26364.6
ENSG00000167004	36679.8	ENSG00000176105	88899.7	ENSG00000080824	414332	ENSG00000135486	77920.1	ENSG00000114346	158143	ENSG00000159251	18894
ENSG00000164924	197912	ENSG00000177885	516603	ENSG00000115232	76964	ENSG00000065978	42187.4	ENSG00000095370	35323.4	ENSG00000145569	22798.2
ENSG00000204209	38723.2	ENSG00000178952	42446.3	ENSG00000171867	73828.3	ENSG00000187555	54063	ENSG00000127022	125271	ENSG00000102158	29434.8
ENSG00000108094	70410.7	ENSG00000179222	58209.1	ENSG00000166949	92944.2	ENSG00000135679	199417	ENSG00000148773	32492.5	ENSG00000026508	19088.9
ENSG00000204435	99325.8	ENSG00000182481	40719.9	ENSG00000092820	53819.7	ENSG00000106211	183468	ENSG00000026508	28426
ENSG00000141510	335517	ENSG00000188313	53786.8	ENSG00000137693	112643	ENSG00000113580	34658.3	ENSG00000146731	53997.7
ENSG00000146648	384468	ENSG00000196388	72134.3	ENSG00000082701	139448	ENSG00000130726	306673	ENSG00000105397	26710.8
ENSG00000091831	628799	ENSG00000196924	69199.3	ENSG00000143799	45160.1	ENSG00000079246	33899.7	ENSG00000122966	241159
ENSG00000143575	69287.5	ENSG00000213639	39364.5	ENSG00000167986	37484.1	ENSG00000096401	204491	ENSG00000163823	106158
ENSG00000128245	66002.2	ENSG00000136997	657426	ENSG00000170312	30385.7	ENSG00000197386	142552	ENSG00000196230	65382.3
ENSG00000160803	69627.1	ENSG00000135486	70329.6	ENSG00000114127	30732.1	ENSG00000082701	123618	ENSG00000198873	32477.1
ENSG00000012048	242679	ENSG00000113580	49642.6	ENSG00000188906	308594	ENSG00000012048	235202	ENSG00000129514	26341.6
ENSG00000108424	39337.7	ENSG00000130726	369356	ENSG00000166913	133887	ENSG00000141510	354817	ENSG00000234745	71661.6
ENSG00000177606	176057	ENSG00000079246	34581.5	ENSG00000073111	78303.9	ENSG00000146648	398567	ENSG00000204525	26592.4
ENSG00000103657	33212.5	ENSG00000077782	35933.4	ENSG00000183207	38262.1	ENSG00000044574	199822	ENSG00000213886	61171.3
ENSG00000134086	163860	ENSG00000080815	40685.8	ENSG00000142208	65640.8	ENSG00000167986	39288.5	ENSG00000264364	33201.6
ENSG00000167552	139569	ENSG00000132535	38010.3	ENSG00000186908	71423.9	ENSG00000110958	53165.3	ENSG00000204389	51854
ENSG00000137309	32821.9	ENSG00000204209	40306.5	ENSG00000114346	151451	ENSG00000145675	61911.8	ENSG00000120053	49870.9
ENSG00000065361	47101.6	ENSG00000141510	421568	ENSG00000182685	39340.6	ENSG00000143575	92410.9	ENSG00000165527	25901
ENSG00000105974	66573.8	ENSG00000146648	431696	ENSG00000184988	50105.3	ENSG00000186908	73894.6	ENSG00000179218	31539.8
ENSG00000087586	48146.1	ENSG00000136238	60231.8	ENSG00000148773	46228.5	ENSG00000160803	79722	ENSG00000146834	49996.5
ENSG00000116478	132280	ENSG00000044574	243184	ENSG00000124006	124405	ENSG00000091831	714536	ENSG00000115306	30285.1
ENSG00000133703	192243	ENSG00000115053	66455.9	ENSG00000137203	37127.9	ENSG00000108424	35954.9	ENSG00000263528	72473.9
ENSG00000111642	71656.2	ENSG00000167986	38881.6	ENSG00000127022	123906	ENSG00000101421	109491	ENSG00000143632	32102.3
ENSG00000147889	43009.8	ENSG00000145675	67614.7	ENSG00000175792	38897.7	ENSG00000141736	107716	ENSG00000102178	32487.5
ENSG00000115232	81516.6	ENSG00000160803	78662.8	ENSG00000087510	52291.6	ENSG00000111679	56324.8	ENSG00000198121	27671.4
ENSG00000080824	395226	ENSG00000167085	37900.7	ENSG00000122966	263275	ENSG00000177606	132169	ENSG00000138744	30181.7
ENSG00000092820	53191.3	ENSG00000141736	120417	ENSG00000154229	47563.6	ENSG00000134086	151374	ENSG00000182199	105710
ENSG00000147403	32639.1	ENSG00000111679	52595.5	ENSG00000197122	185330	ENSG00000167552	136204	ENSG00000213281	122614
ENSG00000109670	35391.7	ENSG00000177606	162028	ENSG00000253729	51398	ENSG00000140092	34681.1	ENSG00000167553	57221.4
ENSG00000121481	169296	ENSG00000134086	187317	ENSG00000163468	68534.1	ENSG00000113194	33912.7	ENSG00000174514	28925.9
ENSG00000188906	339956	ENSG00000113194	40073.3	ENSG00000164754	31580.9	ENSG00000065361	40494.5	ENSG00000164430	33216.8
ENSG00000074800	67391.9	ENSG00000065361	50589.3	ENSG00000213886	64226.3	ENSG00000171867	72868.3	ENSG00000125844	26945.2
ENSG00000166913	124694	ENSG00000148400	69031.5	ENSG00000140092	34828.5	ENSG00000087586	44939	ENSG00000164944	492714
ENSG00000023445	105187	ENSG00000171867	94547.7	ENSG00000264364	50715.1	ENSG00000133703	182586	ENSG00000139636	46535.3
ENSG00000073111	106300	ENSG00000185345	35725.7	ENSG00000173801	35024.7	ENSG00000145604	32514.5	ENSG00000145569	30040.7
ENSG00000186868	68830.1	ENSG00000188486	42389.7	ENSG00000204389	58707.9	ENSG00000111642	61985.2	ENSG00000178363	33529.1
ENSG00000196419	79473.7	ENSG00000105974	70044.3	ENSG00000204525	38835.5	ENSG00000147889	39525	ENSG00000135473	39409.7
ENSG00000104824	805911	ENSG00000094631	65479.4	ENSG00000166226	39904.5	ENSG00000168283	66262.4	ENSG00000119314	46164.3
ENSG00000096384	139473	ENSG00000133703	232887	ENSG00000146834	52295.1	ENSG00000080824	359516	ENSG00000070371	31170.3
ENSG00000162692	160783	ENSG00000111642	79021.9	ENSG00000263528	78635.9	ENSG00000115232	83775.7
ENSG00000167085	44391.8	ENSG00000147889	47939	ENSG00000168283	60389.5	ENSG00000092820	53635.1
ENSG00000183207	42148.6	ENSG00000080824	377384	ENSG00000126001	43528.9	ENSG00000137693	117868
ENSG00000069956	71595.5	ENSG00000155657	38335.7	ENSG00000111530	98775.3	ENSG00000143799	48669.2
ENSG00000186908	82965.7	ENSG00000115232	94788.4	ENSG00000102178	31598.6	ENSG00000136868	43190.1
ENSG00000114346	172274	ENSG00000143799	53823.7	ENSG00000178952	30354.1	ENSG00000109670	39101.6
ENSG00000162521	35960.3	ENSG00000112984	321676	ENSG00000163902	38765.1	ENSG00000112984	309772
ENSG00000163468	50023.7	ENSG00000066044	2.42331e+06	ENSG00000107796	69733.1	ENSG00000188906	356187
ENSG00000182685	40149.6	ENSG00000096384	139117	ENSG00000138095	41776.6	ENSG00000166913	114282
ENSG00000148400	55213.5	ENSG00000183207	55695.6	ENSG00000106399	37116.5	ENSG00000073111	103397
ENSG00000095370	38076.6	ENSG00000069956	100609	ENSG00000198121	54170.7	ENSG00000186868	57215.5
ENSG00000138095	45162.4	ENSG00000142208	74423.3	ENSG00000169515	68449	ENSG00000196396	64223.8
ENSG00000127022	121228	ENSG00000186908	105955	ENSG00000182199	118808	ENSG00000167085	32392.3
ENSG00000120438	37273.4	ENSG00000114346	172815	ENSG00000186834	183383	ENSG00000183207	39208.8
ENSG00000145907	79359.1	ENSG00000082701	142754	ENSG00000011426	43776.6	ENSG00000142208	65232.4
ENSG00000105202	46333.3	ENSG00000123297	39884.7	ENSG00000158545	72311.5	ENSG00000114346	159800
ENSG00000175792	38386	ENSG00000137693	159840	ENSG00000174514	37484.8	ENSG00000182685	40312.5
ENSG00000096063	69230.7	ENSG00000135316	63057	ENSG00000103351	37641.7	ENSG00000148400	49326.2
ENSG00000108561	53149.6	ENSG00000148773	40249	ENSG00000164944	747418	ENSG00000148773	53224.7
ENSG00000065978	54774.1	ENSG00000124006	140702	ENSG00000145569	38390.8	ENSG00000127022	126687
ENSG00000146731	71306.1	ENSG00000167978	38788.3	ENSG00000139636	61227.9	ENSG00000144554	75966.6
ENSG00000166851	39325.7	ENSG00000137203	52510.6	ENSG00000141458	47490.2	ENSG00000175792	38917.6
ENSG00000253729	62588.3	ENSG00000095370	38103.1	ENSG00000120053	30558.1	ENSG00000197122	171723
ENSG00000196591	103201	ENSG00000138095	58703.1	ENSG00000119314	56003	ENSG00000108561	63943.2
ENSG00000198373	97914	ENSG00000145907	91505.3	ENSG00000135473	31749.4	ENSG00000154229	38809
ENSG00000234745	104130	ENSG00000175792	49714.2	ENSG00000070371	42054.2	ENSG00000253729	67230.9
ENSG00000204525	47152	ENSG00000096063	67586			ENSG00000175166	44480.5
ENSG00000136807	90241.9	ENSG00000026508	38927			ENSG00000164754	38664.2
ENSG00000198873	38448.6	ENSG00000100823	415316			ENSG00000126264	42269.6
ENSG00000204389	73002.6	ENSG00000146731	78934.2			ENSG00000264364	46669.4
ENSG00000135269	37106.5	ENSG00000122966	347871			ENSG00000111530	110986
ENSG00000196230	85466	ENSG00000154229	60335.9			ENSG00000166167	70153.8
ENSG00000079432	67715.3	ENSG00000242372	39397.4			ENSG00000165629	36068.1
ENSG00000179218	33959.1	ENSG00000253729	69374.2			ENSG00000204389	58917.8
ENSG00000178691	68134.6	ENSG00000175166	45178.6			ENSG00000196230	87331.6
ENSG00000146834	59023.2	ENSG00000163468	69229.5			ENSG00000213281	125456
ENSG00000123908	56467.4	ENSG00000196591	112399			ENSG00000170606	53198.8
ENSG00000263528	81106	ENSG00000204525	49402.5			ENSG00000079432	63609.2
ENSG00000126001	39203.5	ENSG00000213886	80389.9			ENSG00000146834	55803.7
ENSG00000116663	257326	ENSG00000264364	44671.9			ENSG00000263528	83437.5
ENSG00000082898	122143	ENSG00000198668	47468.1			ENSG00000126001	51590.6
ENSG00000155229	35083.5	ENSG00000166913	112363			ENSG00000187837	54586.1
ENSG00000122679	41312.2	ENSG00000204389	82375			ENSG00000138095	44967.2
ENSG00000128228	44742.5	ENSG00000196230	78416.1			ENSG00000116663	230705
ENSG00000169515	111872	ENSG00000163631	57757.4			ENSG00000186834	176725
ENSG00000182199	141877	ENSG00000178691	69098.3			ENSG00000178952	38338.1
ENSG00000126264	47166.3	ENSG00000196419	85076.9			ENSG00000163902	41705
ENSG00000168961	51520.6	ENSG00000115306	43366.8			ENSG00000107796	71995.5
ENSG00000213281	122611	ENSG00000116663	271404			ENSG00000106399	45592.6
ENSG00000011426	51205.3	ENSG00000116661	106428			ENSG00000128228	51885.7
ENSG00000166598	38559.2	ENSG00000155229	38807.5			ENSG00000169515	81814.2
ENSG00000174514	41520.4	ENSG00000122679	42165.1			ENSG00000182199	150146
ENSG00000005206	33767.7	ENSG00000107796	68411.5			ENSG00000163564	36035
ENSG00000120053	43047.8	ENSG00000106399	59187.9			ENSG00000011426	60916.1
ENSG00000164944	616263	ENSG00000205213	42992.2			ENSG00000166598	46099.2
ENSG00000196865	34935.5	ENSG00000198121	63720.3			ENSG00000164430	55546.6
ENSG00000135473	38089.1	ENSG00000128228	55769.4			ENSG00000156599	60341.5
ENSG00000119314	54830.9	ENSG00000126264	37807.1			ENSG00000139636	80504.7
ENSG00000196604	51839.2	ENSG00000131043	65172.1			ENSG00000145569	44151.8
		ENSG00000164430	56650.3			ENSG00000120053	34307
		ENSG00000174514	36434.9			ENSG00000146731	74028
		ENSG00000265808	48721.3			ENSG00000119314	59476.7
		ENSG00000156599	79289			ENSG00000196604	64641.2
		ENSG00000120053	39396
		ENSG00000079432	57850.7
		ENSG00000164944	800650
		ENSG00000139636	85028.3
		ENSG00000145569	44538.6
		ENSG00000188157	42647.3
		ENSG00000196865	53309.7
		ENSG00000135473	45394.9
		ENSG00000119314	53917
		ENSG00000070371	54163.5
