## Supplementary Table S5 for "Exploring vulnerable building blocks in protein-protein interaction networks of breast tumor and adjacent normal tissues"

### Sheet: Supplementary Table S5
Table S5. Distribution of influential proteins across all six tissues
Basal	Her2	LumA	LumB	NormL	TANT
ENSG00000004487	ENSG00000008018	ENSG00000004975	ENSG00000010810	ENSG00000010810	ENSG00000002834
ENSG00000010810	ENSG00000010810	ENSG00000010810	ENSG00000011243	ENSG00000061938	ENSG00000030582
ENSG00000011243	ENSG00000011243	ENSG00000011243	ENSG00000026025	ENSG00000067225	ENSG00000056558
ENSG00000026025	ENSG00000026025	ENSG00000026025	ENSG00000043093	ENSG00000070831	ENSG00000085733
ENSG00000043093	ENSG00000043093	ENSG00000036672	ENSG00000056558	ENSG00000071539	ENSG00000088986
ENSG00000067225	ENSG00000056558	ENSG00000056558	ENSG00000063244	ENSG00000071564	ENSG00000100151
ENSG00000069869	ENSG00000067225	ENSG00000066044	ENSG00000066044	ENSG00000075624	ENSG00000100201
ENSG00000071051	ENSG00000068024	ENSG00000067225	ENSG00000067225	ENSG00000085276	ENSG00000100650
ENSG00000071539	ENSG00000070831	ENSG00000068024	ENSG00000068024	ENSG00000088986	ENSG00000101004
ENSG00000072401	ENSG00000071539	ENSG00000070831	ENSG00000071051	ENSG00000099282	ENSG00000101336
ENSG00000075624	ENSG00000071564	ENSG00000071539	ENSG00000071539	ENSG00000100028	ENSG00000101966
ENSG00000076003	ENSG00000072110	ENSG00000072110	ENSG00000072110	ENSG00000100151	ENSG00000104852
ENSG00000079999	ENSG00000072401	ENSG00000073584	ENSG00000073584	ENSG00000100201	ENSG00000105369
ENSG00000085276	ENSG00000073584	ENSG00000078674	ENSG00000074319	ENSG00000100297	ENSG00000105401
ENSG00000088986	ENSG00000076003	ENSG00000082397	ENSG00000076604	ENSG00000100644	ENSG00000105647
ENSG00000090487	ENSG00000076604	ENSG00000085276	ENSG00000082397	ENSG00000101336	ENSG00000106070
ENSG00000094916	ENSG00000079999	ENSG00000088986	ENSG00000085276	ENSG00000101367	ENSG00000106462
ENSG00000096401	ENSG00000085276	ENSG00000094916	ENSG00000087077	ENSG00000101460	ENSG00000106541
ENSG00000100028	ENSG00000087086	ENSG00000095370	ENSG00000087191	ENSG00000101966	ENSG00000109906
ENSG00000100151	ENSG00000087191	ENSG00000099282	ENSG00000088986	ENSG00000104852	ENSG00000111057
ENSG00000100201	ENSG00000088986	ENSG00000100028	ENSG00000092199	ENSG00000105369	ENSG00000111077
ENSG00000100297	ENSG00000090487	ENSG00000100151	ENSG00000094916	ENSG00000105647	ENSG00000111640
ENSG00000100387	ENSG00000092199	ENSG00000100201	ENSG00000095370	ENSG00000105810	ENSG00000112559
ENSG00000100644	ENSG00000094916	ENSG00000100804	ENSG00000099282	ENSG00000106462	ENSG00000113790
ENSG00000100906	ENSG00000096401	ENSG00000101004	ENSG00000100028	ENSG00000106511	ENSG00000113916
ENSG00000101266	ENSG00000099282	ENSG00000101266	ENSG00000100151	ENSG00000106541	ENSG00000117155
ENSG00000101336	ENSG00000100028	ENSG00000101336	ENSG00000100201	ENSG00000108344	ENSG00000119408
ENSG00000101367	ENSG00000100030	ENSG00000101367	ENSG00000100297	ENSG00000108829	ENSG00000120696
ENSG00000101460	ENSG00000100109	ENSG00000101460	ENSG00000100462	ENSG00000109906	ENSG00000124942
ENSG00000101624	ENSG00000100151	ENSG00000101945	ENSG00000100804	ENSG00000109919	ENSG00000130307
ENSG00000101945	ENSG00000100201	ENSG00000101966	ENSG00000100902	ENSG00000109971	ENSG00000131051
ENSG00000102178	ENSG00000100297	ENSG00000103266	ENSG00000100906	ENSG00000110063	ENSG00000131791
ENSG00000102804	ENSG00000100387	ENSG00000103423	ENSG00000101266	ENSG00000110092	ENSG00000134817
ENSG00000102900	ENSG00000100567	ENSG00000104147	ENSG00000101336	ENSG00000110484	ENSG00000135655
ENSG00000104147	ENSG00000100644	ENSG00000104852	ENSG00000101367	ENSG00000111077	ENSG00000137699
ENSG00000105559	ENSG00000100804	ENSG00000105369	ENSG00000101460	ENSG00000111640	ENSG00000139112
ENSG00000106462	ENSG00000100902	ENSG00000105401	ENSG00000101624	ENSG00000111676	ENSG00000140464
ENSG00000106511	ENSG00000100906	ENSG00000105559	ENSG00000101945	ENSG00000112559	ENSG00000140575
ENSG00000107175	ENSG00000101004	ENSG00000105568	ENSG00000101966	ENSG00000112578	ENSG00000140859
ENSG00000108344	ENSG00000101266	ENSG00000105647	ENSG00000102804	ENSG00000113916	ENSG00000143382
ENSG00000108829	ENSG00000101367	ENSG00000106070	ENSG00000103266	ENSG00000115233	ENSG00000143442
ENSG00000108953	ENSG00000101460	ENSG00000106462	ENSG00000103275	ENSG00000115415	ENSG00000143947
ENSG00000109919	ENSG00000101624	ENSG00000106511	ENSG00000103423	ENSG00000116030	ENSG00000145358
ENSG00000109971	ENSG00000101945	ENSG00000106541	ENSG00000104147	ENSG00000117155	ENSG00000146063
ENSG00000110063	ENSG00000101966	ENSG00000107175	ENSG00000104852	ENSG00000117360	ENSG00000146963
ENSG00000110092	ENSG00000102900	ENSG00000108344	ENSG00000105401	ENSG00000117450	ENSG00000149532
ENSG00000110367	ENSG00000103266	ENSG00000108829	ENSG00000105559	ENSG00000119335	ENSG00000157110
ENSG00000111640	ENSG00000103275	ENSG00000109906	ENSG00000105568	ENSG00000119408	ENSG00000161405
ENSG00000111641	ENSG00000103423	ENSG00000109919	ENSG00000106070	ENSG00000120696	ENSG00000162231
ENSG00000112208	ENSG00000104147	ENSG00000109971	ENSG00000106462	ENSG00000120896	ENSG00000165140
ENSG00000112559	ENSG00000104852	ENSG00000110092	ENSG00000106511	ENSG00000121931	ENSG00000165272
ENSG00000112578	ENSG00000105369	ENSG00000110367	ENSG00000106541	ENSG00000122565	ENSG00000165699
ENSG00000113595	ENSG00000105559	ENSG00000111057	ENSG00000107175	ENSG00000123416	ENSG00000166689
ENSG00000113648	ENSG00000105568	ENSG00000111077	ENSG00000107816	ENSG00000124074	ENSG00000167302
ENSG00000114107	ENSG00000106070	ENSG00000111640	ENSG00000108344	ENSG00000124214	ENSG00000168066
ENSG00000114416	ENSG00000106462	ENSG00000111676	ENSG00000108829	ENSG00000125835	ENSG00000169045
ENSG00000115053	ENSG00000106511	ENSG00000112578	ENSG00000108840	ENSG00000127191	ENSG00000169813
ENSG00000115233	ENSG00000106541	ENSG00000113648	ENSG00000108953	ENSG00000127824	ENSG00000170027
ENSG00000115415	ENSG00000107175	ENSG00000113721	ENSG00000109919	ENSG00000128245	ENSG00000171863
ENSG00000115484	ENSG00000107816	ENSG00000113916	ENSG00000109971	ENSG00000129521	ENSG00000172530
ENSG00000116016	ENSG00000108344	ENSG00000114107	ENSG00000110063	ENSG00000131051	ENSG00000172531
ENSG00000116030	ENSG00000108829	ENSG00000115233	ENSG00000110092	ENSG00000131791	ENSG00000173465
ENSG00000116455	ENSG00000108840	ENSG00000115415	ENSG00000110367	ENSG00000132109	ENSG00000173801
ENSG00000116670	ENSG00000108953	ENSG00000116030	ENSG00000111077	ENSG00000132356	ENSG00000175489
ENSG00000117155	ENSG00000109906	ENSG00000116750	ENSG00000111640	ENSG00000132646	ENSG00000175602
ENSG00000117748	ENSG00000109919	ENSG00000117155	ENSG00000112578	ENSG00000134817	ENSG00000175793
ENSG00000119335	ENSG00000109971	ENSG00000117360	ENSG00000113648	ENSG00000135446	ENSG00000176155
ENSG00000119408	ENSG00000110063	ENSG00000117450	ENSG00000113721	ENSG00000136436	ENSG00000176444
ENSG00000119705	ENSG00000110367	ENSG00000117461	ENSG00000114107	ENSG00000139112	ENSG00000176619
ENSG00000120802	ENSG00000111640	ENSG00000117475	ENSG00000114354	ENSG00000139343	ENSG00000176903
ENSG00000121931	ENSG00000111725	ENSG00000119335	ENSG00000114416	ENSG00000140464	ENSG00000179222
ENSG00000122565	ENSG00000112559	ENSG00000119408	ENSG00000115053	ENSG00000140575	ENSG00000179335
ENSG00000123349	ENSG00000112578	ENSG00000120696	ENSG00000115233	ENSG00000140859	ENSG00000179950
ENSG00000123416	ENSG00000113595	ENSG00000120896	ENSG00000115415	ENSG00000141570	ENSG00000182944
ENSG00000124074	ENSG00000113648	ENSG00000121481	ENSG00000116030	ENSG00000141699	ENSG00000183386
ENSG00000124193	ENSG00000113721	ENSG00000121931	ENSG00000116750	ENSG00000143013	ENSG00000184009
ENSG00000124214	ENSG00000113916	ENSG00000122565	ENSG00000117155	ENSG00000143368	ENSG00000184900
ENSG00000124762	ENSG00000114107	ENSG00000123124	ENSG00000117450	ENSG00000143382	ENSG00000185624
ENSG00000125835	ENSG00000114416	ENSG00000123240	ENSG00000117461	ENSG00000143549	ENSG00000196470
ENSG00000125991	ENSG00000115233	ENSG00000123416	ENSG00000119335	ENSG00000143621	ENSG00000197343
ENSG00000126457	ENSG00000115415	ENSG00000124074	ENSG00000119408	ENSG00000145283	ENSG00000197978
ENSG00000126803	ENSG00000115484	ENSG00000124214	ENSG00000120802	ENSG00000147155	ENSG00000204536
ENSG00000127191	ENSG00000115641	ENSG00000124762	ENSG00000121058	ENSG00000149532	ENSG00000213658
ENSG00000127824	ENSG00000115806	ENSG00000125835	ENSG00000121481	ENSG00000150753	ENSG00000135486
ENSG00000129084	ENSG00000116030	ENSG00000125991	ENSG00000121671	ENSG00000156469	ENSG00000130726
ENSG00000129521	ENSG00000116670	ENSG00000126803	ENSG00000121931	ENSG00000156795	ENSG00000186575
ENSG00000130402	ENSG00000117155	ENSG00000127191	ENSG00000123124	ENSG00000157110	ENSG00000077782
ENSG00000131051	ENSG00000117450	ENSG00000128245	ENSG00000123240	ENSG00000157613	ENSG00000012048
ENSG00000131467	ENSG00000117461	ENSG00000129521	ENSG00000123562	ENSG00000161405	ENSG00000115414
ENSG00000132383	ENSG00000119335	ENSG00000130307	ENSG00000124074	ENSG00000162231	ENSG00000100097
ENSG00000132646	ENSG00000119408	ENSG00000131051	ENSG00000124214	ENSG00000164294	ENSG00000150093
ENSG00000134817	ENSG00000120696	ENSG00000131467	ENSG00000124942	ENSG00000164754	ENSG00000141736
ENSG00000135250	ENSG00000120802	ENSG00000131759	ENSG00000125835	ENSG00000164924	ENSG00000039068
ENSG00000135363	ENSG00000121058	ENSG00000131791	ENSG00000125991	ENSG00000165140	ENSG00000117399
ENSG00000135446	ENSG00000121481	ENSG00000132356	ENSG00000126803	ENSG00000165272	ENSG00000142192
ENSG00000136436	ENSG00000121671	ENSG00000132646	ENSG00000127191	ENSG00000165699	ENSG00000124181
ENSG00000137210	ENSG00000121931	ENSG00000134817	ENSG00000128245	ENSG00000166257	ENSG00000138668
ENSG00000138376	ENSG00000122565	ENSG00000134853	ENSG00000129084	ENSG00000166689	ENSG00000137309
ENSG00000139112	ENSG00000123240	ENSG00000135250	ENSG00000129521	ENSG00000166851	ENSG00000111679
ENSG00000139343	ENSG00000123416	ENSG00000135363	ENSG00000130307	ENSG00000167900	ENSG00000198400
ENSG00000140575	ENSG00000124074	ENSG00000135446	ENSG00000131051	ENSG00000168066	ENSG00000091831
ENSG00000140859	ENSG00000124103	ENSG00000135655	ENSG00000131467	ENSG00000169045	ENSG00000137486
ENSG00000141543	ENSG00000124214	ENSG00000136436	ENSG00000131759	ENSG00000169813	ENSG00000165025
ENSG00000141570	ENSG00000124762	ENSG00000136560	ENSG00000131791	ENSG00000170315	ENSG00000103653
ENSG00000142864	ENSG00000124942	ENSG00000136810	ENSG00000132356	ENSG00000170606	ENSG00000177606
ENSG00000143382	ENSG00000125835	ENSG00000137575	ENSG00000132646	ENSG00000172531	ENSG00000167552
ENSG00000143514	ENSG00000125991	ENSG00000137699	ENSG00000134308	ENSG00000173465	ENSG00000115415
ENSG00000143549	ENSG00000127191	ENSG00000138180	ENSG00000134817	ENSG00000173801	ENSG00000100941
ENSG00000143621	ENSG00000127824	ENSG00000139112	ENSG00000134853	ENSG00000175489	ENSG00000101161
ENSG00000144381	ENSG00000128245	ENSG00000139343	ENSG00000135250	ENSG00000175793	ENSG00000141867
ENSG00000145220	ENSG00000129084	ENSG00000140464	ENSG00000135363	ENSG00000177885	ENSG00000141968
ENSG00000146063	ENSG00000129521	ENSG00000140575	ENSG00000135446	ENSG00000179222	ENSG00000105974
ENSG00000146109	ENSG00000130307	ENSG00000140859	ENSG00000136560	ENSG00000179271	ENSG00000167900
ENSG00000147140	ENSG00000131051	ENSG00000140941	ENSG00000136810	ENSG00000182220	ENSG00000147889
ENSG00000147155	ENSG00000131467	ENSG00000141543	ENSG00000137575	ENSG00000182481	ENSG00000120885
ENSG00000150753	ENSG00000131759	ENSG00000141570	ENSG00000139112	ENSG00000182944	ENSG00000160691
ENSG00000156469	ENSG00000131791	ENSG00000143382	ENSG00000139343	ENSG00000182979	ENSG00000123384
ENSG00000156735	ENSG00000132646	ENSG00000143549	ENSG00000140464	ENSG00000183386	ENSG00000182866
ENSG00000156795	ENSG00000134308	ENSG00000143621	ENSG00000140859	ENSG00000184009	ENSG00000176046
ENSG00000157110	ENSG00000134817	ENSG00000147010	ENSG00000141570	ENSG00000184900	ENSG00000115524
ENSG00000157613	ENSG00000134853	ENSG00000147155	ENSG00000141646	ENSG00000185499	ENSG00000113580
ENSG00000159352	ENSG00000135250	ENSG00000149532	ENSG00000143382	ENSG00000185624	ENSG00000080824
ENSG00000161203	ENSG00000135363	ENSG00000150753	ENSG00000143549	ENSG00000196470	ENSG00000171867
ENSG00000161405	ENSG00000135446	ENSG00000155659	ENSG00000143621	ENSG00000197256	ENSG00000104365
ENSG00000162231	ENSG00000136560	ENSG00000156735	ENSG00000145358	ENSG00000197343	ENSG00000092820
ENSG00000163156	ENSG00000136810	ENSG00000156795	ENSG00000147010	ENSG00000197753	ENSG00000108654
ENSG00000164754	ENSG00000139112	ENSG00000157110	ENSG00000147155	ENSG00000197978	ENSG00000169083
ENSG00000165280	ENSG00000139343	ENSG00000157613	ENSG00000149311	ENSG00000213024	ENSG00000136868
ENSG00000165699	ENSG00000140009	ENSG00000158092	ENSG00000149532	ENSG00000177889	ENSG00000123374
ENSG00000165916	ENSG00000140464	ENSG00000160207	ENSG00000150753	ENSG00000169083	ENSG00000213585
ENSG00000166508	ENSG00000140575	ENSG00000161405	ENSG00000151929	ENSG00000110107	ENSG00000112739
ENSG00000166689	ENSG00000140859	ENSG00000162231	ENSG00000155659	ENSG00000184216	ENSG00000065361
ENSG00000166949	ENSG00000141570	ENSG00000162409	ENSG00000156469	ENSG00000130726	ENSG00000137337
ENSG00000167900	ENSG00000141646	ENSG00000162946	ENSG00000156735	ENSG00000079246	ENSG00000073111
ENSG00000168066	ENSG00000141699	ENSG00000164294	ENSG00000156795	ENSG00000096401	ENSG00000186868
ENSG00000169045	ENSG00000143382	ENSG00000164924	ENSG00000157110	ENSG00000186575	ENSG00000130254
ENSG00000169398	ENSG00000143514	ENSG00000164949	ENSG00000157613	ENSG00000077782	ENSG00000089280
ENSG00000169813	ENSG00000143549	ENSG00000165140	ENSG00000158092	ENSG00000012048	ENSG00000170345
ENSG00000170027	ENSG00000143621	ENSG00000165272	ENSG00000159377	ENSG00000080815	ENSG00000109971
ENSG00000170315	ENSG00000144381	ENSG00000165699	ENSG00000160207	ENSG00000117399	ENSG00000101945
ENSG00000170345	ENSG00000145358	ENSG00000166037	ENSG00000161011	ENSG00000115414	ENSG00000168036
ENSG00000170606	ENSG00000146063	ENSG00000166167	ENSG00000161203	ENSG00000067606	ENSG00000114346
ENSG00000171444	ENSG00000147010	ENSG00000166689	ENSG00000161405	ENSG00000134853	ENSG00000110651
ENSG00000171453	ENSG00000147155	ENSG00000166851	ENSG00000162231	ENSG00000141736	ENSG00000070495
ENSG00000171847	ENSG00000148175	ENSG00000167302	ENSG00000162409	ENSG00000039068	ENSG00000124614
ENSG00000172531	ENSG00000149532	ENSG00000167900	ENSG00000162924	ENSG00000167004	ENSG00000102178
ENSG00000173465	ENSG00000150753	ENSG00000168066	ENSG00000162946	ENSG00000142192	ENSG00000133226
ENSG00000173801	ENSG00000156469	ENSG00000169045	ENSG00000163682	ENSG00000127616	ENSG00000188313
ENSG00000175166	ENSG00000156795	ENSG00000169813	ENSG00000164924	ENSG00000113721	ENSG00000156508
ENSG00000175390	ENSG00000157110	ENSG00000170315	ENSG00000164949	ENSG00000204209	ENSG00000148773
ENSG00000175793	ENSG00000157613	ENSG00000170606	ENSG00000165140	ENSG00000149269	ENSG00000167978
ENSG00000176105	ENSG00000159377	ENSG00000171631	ENSG00000165280	ENSG00000094804	ENSG00000096060
ENSG00000177885	ENSG00000161011	ENSG00000172531	ENSG00000165699	ENSG00000124181	ENSG00000127022
ENSG00000179222	ENSG00000161203	ENSG00000173465	ENSG00000165916	ENSG00000141510	ENSG00000119707
ENSG00000179262	ENSG00000161405	ENSG00000175166	ENSG00000166508	ENSG00000146648	ENSG00000105976
ENSG00000179271	ENSG00000162231	ENSG00000175793	ENSG00000166689	ENSG00000111679	ENSG00000136810
ENSG00000179455	ENSG00000162409	ENSG00000175895	ENSG00000167770	ENSG00000115053	ENSG00000087586
ENSG00000182481	ENSG00000163156	ENSG00000177885	ENSG00000167900	ENSG00000072274	ENSG00000160201
ENSG00000182636	ENSG00000164924	ENSG00000179222	ENSG00000168066	ENSG00000091831	ENSG00000105397
ENSG00000183386	ENSG00000164949	ENSG00000179950	ENSG00000169045	ENSG00000141968	ENSG00000141367
ENSG00000184009	ENSG00000165140	ENSG00000182220	ENSG00000169398	ENSG00000165025	ENSG00000122566
ENSG00000184900	ENSG00000165272	ENSG00000182481	ENSG00000169813	ENSG00000157404	ENSG00000163823
ENSG00000185104	ENSG00000165280	ENSG00000182944	ENSG00000170027	ENSG00000132170	ENSG00000196230
ENSG00000185624	ENSG00000165699	ENSG00000184009	ENSG00000170315	ENSG00000103653	ENSG00000129514
ENSG00000185811	ENSG00000165916	ENSG00000184900	ENSG00000170345	ENSG00000177606	ENSG00000186908
ENSG00000185896	ENSG00000166508	ENSG00000185499	ENSG00000171444	ENSG00000167552	ENSG00000188486
ENSG00000188021	ENSG00000166689	ENSG00000185624	ENSG00000172531	ENSG00000137309	ENSG00000126264
ENSG00000196262	ENSG00000167900	ENSG00000188313	ENSG00000173465	ENSG00000152256	ENSG00000152291
ENSG00000196470	ENSG00000168066	ENSG00000196470	ENSG00000175793	ENSG00000185345	ENSG00000204389
ENSG00000196628	ENSG00000168090	ENSG00000196628	ENSG00000176903	ENSG00000105974	ENSG00000170606
ENSG00000197256	ENSG00000168476	ENSG00000196924	ENSG00000177885	ENSG00000094631	ENSG00000179218
ENSG00000197978	ENSG00000169045	ENSG00000197256	ENSG00000179222	ENSG00000087586	ENSG00000264364
ENSG00000213024	ENSG00000169813	ENSG00000197343	ENSG00000179271	ENSG00000111642	ENSG00000066427
ENSG00000213639	ENSG00000170027	ENSG00000197381	ENSG00000179950	ENSG00000147889	ENSG00000146834
ENSG00000177889	ENSG00000170315	ENSG00000197978	ENSG00000182481	ENSG00000124571	ENSG00000086061
ENSG00000169083	ENSG00000170345	ENSG00000213024	ENSG00000182944	ENSG00000125743	ENSG00000137267
ENSG00000110107	ENSG00000170606	ENSG00000177889	ENSG00000184009	ENSG00000070756	ENSG00000130255
ENSG00000097007	ENSG00000171444	ENSG00000136997	ENSG00000184900	ENSG00000114166	ENSG00000116560
ENSG00000113580	ENSG00000171631	ENSG00000169083	ENSG00000185624	ENSG00000155657	ENSG00000141564
ENSG00000121774	ENSG00000172531	ENSG00000106211	ENSG00000186153	ENSG00000156709	ENSG00000105287
ENSG00000130726	ENSG00000173465	ENSG00000113580	ENSG00000188612	ENSG00000182866	ENSG00000178363
ENSG00000188612	ENSG00000173801	ENSG00000110107	ENSG00000196262	ENSG00000115524	ENSG00000204388
ENSG00000079246	ENSG00000175793	ENSG00000130726	ENSG00000196470	ENSG00000115232	ENSG00000155659
ENSG00000186575	ENSG00000175895	ENSG00000079246	ENSG00000196628	ENSG00000132341	ENSG00000123416
ENSG00000122966	ENSG00000176105	ENSG00000186575	ENSG00000196924	ENSG00000080824	ENSG00000175538
ENSG00000077782	ENSG00000177885	ENSG00000097007	ENSG00000197256	ENSG00000166949	ENSG00000187531
ENSG00000082701	ENSG00000178952	ENSG00000067182	ENSG00000197381	ENSG00000104365	ENSG00000116350
ENSG00000117399	ENSG00000179222	ENSG00000077782	ENSG00000197978	ENSG00000155660	ENSG00000116663
ENSG00000115414	ENSG00000179271	ENSG00000012048	ENSG00000177889	ENSG00000092820	ENSG00000124006
ENSG00000102882	ENSG00000179950	ENSG00000080815	ENSG00000136997	ENSG00000143799	ENSG00000213886
ENSG00000134853	ENSG00000182220	ENSG00000117399	ENSG00000169083	ENSG00000170312	ENSG00000092621
ENSG00000141736	ENSG00000182481	ENSG00000115414	ENSG00000110107	ENSG00000109670	ENSG00000167658
ENSG00000167004	ENSG00000184009	ENSG00000067606	ENSG00000135486	ENSG00000213585	ENSG00000126803
ENSG00000164924	ENSG00000184900	ENSG00000167004	ENSG00000121022	ENSG00000121481	ENSG00000163902
ENSG00000142192	ENSG00000185624	ENSG00000204209	ENSG00000065978	ENSG00000188906	ENSG00000155229
ENSG00000127616	ENSG00000185811	ENSG00000149269	ENSG00000187555	ENSG00000065361	ENSG00000147604
ENSG00000204209	ENSG00000188313	ENSG00000113575	ENSG00000135679	ENSG00000102144	ENSG00000167526
ENSG00000149269	ENSG00000188612	ENSG00000108773	ENSG00000106211	ENSG00000074800	ENSG00000108679
ENSG00000108094	ENSG00000196290	ENSG00000124181	ENSG00000113580	ENSG00000166913	ENSG00000205213
ENSG00000204435	ENSG00000196388	ENSG00000141510	ENSG00000130726	ENSG00000137337	ENSG00000155363
ENSG00000124181	ENSG00000196470	ENSG00000146648	ENSG00000121774	ENSG00000023445	ENSG00000164548
ENSG00000141510	ENSG00000196628	ENSG00000044574	ENSG00000079246	ENSG00000073111	ENSG00000169515
ENSG00000146648	ENSG00000196924	ENSG00000091831	ENSG00000096401	ENSG00000197122	ENSG00000163564
ENSG00000044574	ENSG00000197256	ENSG00000145675	ENSG00000186575	ENSG00000186868	ENSG00000163565
ENSG00000091831	ENSG00000197381	ENSG00000143575	ENSG00000097007	ENSG00000122779	ENSG00000124216
ENSG00000167986	ENSG00000197978	ENSG00000160803	ENSG00000197386	ENSG00000096384	ENSG00000170144
ENSG00000145675	ENSG00000213639	ENSG00000141968	ENSG00000067182	ENSG00000150457	ENSG00000011426
ENSG00000143575	ENSG00000177889	ENSG00000165025	ENSG00000077782	ENSG00000101945	ENSG00000112984
ENSG00000137486	ENSG00000136997	ENSG00000157404	ENSG00000082701	ENSG00000072506	ENSG00000197879
ENSG00000128245	ENSG00000169083	ENSG00000096968	ENSG00000012048	ENSG00000140009	ENSG00000112742
ENSG00000134308	ENSG00000110107	ENSG00000132170	ENSG00000080815	ENSG00000162692	ENSG00000167553
ENSG00000160803	ENSG00000135486	ENSG00000108424	ENSG00000117399	ENSG00000183207	ENSG00000109919
ENSG00000141968	ENSG00000187555	ENSG00000101421	ENSG00000115414	ENSG00000142208	ENSG00000181220
ENSG00000165025	ENSG00000113580	ENSG00000141736	ENSG00000067606	ENSG00000186908	ENSG00000105939
ENSG00000012048	ENSG00000121774	ENSG00000111679	ENSG00000204209	ENSG00000168036	ENSG00000177463
ENSG00000132170	ENSG00000184216	ENSG00000177606	ENSG00000149269	ENSG00000082701	ENSG00000131747
ENSG00000108424	ENSG00000130726	ENSG00000134086	ENSG00000108094	ENSG00000096063	ENSG00000160072
ENSG00000111679	ENSG00000079246	ENSG00000167552	ENSG00000113575	ENSG00000124614	ENSG00000156599
ENSG00000177606	ENSG00000186575	ENSG00000039068	ENSG00000124181	ENSG00000134057	ENSG00000213281
ENSG00000086758	ENSG00000067182	ENSG00000137309	ENSG00000141510	ENSG00000013275	ENSG00000182685
ENSG00000013275	ENSG00000077782	ENSG00000065361	ENSG00000146648	ENSG00000123297	ENSG00000144230
ENSG00000134086	ENSG00000080815	ENSG00000152256	ENSG00000044574	ENSG00000162385	ENSG00000139636
ENSG00000167552	ENSG00000117399	ENSG00000051180	ENSG00000167986	ENSG00000172757	ENSG00000159251
ENSG00000137309	ENSG00000115414	ENSG00000113194	ENSG00000110958	ENSG00000156508	ENSG00000106344
ENSG00000065361	ENSG00000067606	ENSG00000148400	ENSG00000145675	ENSG00000106803	ENSG00000145569
ENSG00000152256	ENSG00000167004	ENSG00000185345	ENSG00000143575	ENSG00000136485	ENSG00000095002
ENSG00000051180	ENSG00000204209	ENSG00000105974	ENSG00000186908	ENSG00000114346	ENSG00000102158
ENSG00000185345	ENSG00000149269	ENSG00000087586	ENSG00000160803	ENSG00000132676	ENSG00000026508
ENSG00000105974	ENSG00000108094	ENSG00000094631	ENSG00000091831	ENSG00000066427	ENSG00000138757
ENSG00000087586	ENSG00000113575	ENSG00000133703	ENSG00000165025	ENSG00000124006	ENSG00000135473
ENSG00000116478	ENSG00000124181	ENSG00000111642	ENSG00000096968	ENSG00000167978	ENSG00000160633
ENSG00000133703	ENSG00000141510	ENSG00000139618	ENSG00000132382	ENSG00000183684	ENSG00000248333
ENSG00000145604	ENSG00000146648	ENSG00000147889	ENSG00000132170	ENSG00000141367	ENSG00000152795
ENSG00000111642	ENSG00000136238	ENSG00000101412	ENSG00000113013	ENSG00000095370	ENSG00000060138
ENSG00000147889	ENSG00000044574	ENSG00000080824	ENSG00000108424	ENSG00000086061	ENSG00000173218
ENSG00000141564	ENSG00000115053	ENSG00000114166	ENSG00000101421	ENSG00000108654	ENSG00000105357
ENSG00000171862	ENSG00000167986	ENSG00000156709	ENSG00000141736	ENSG00000096060	ENSG00000134453
ENSG00000125743	ENSG00000110958	ENSG00000182866	ENSG00000111679	ENSG00000161016	ENSG00000184897
ENSG00000070756	ENSG00000116288	ENSG00000115524	ENSG00000177606	ENSG00000127022	ENSG00000196604
ENSG00000101182	ENSG00000145675	ENSG00000115232	ENSG00000108671	ENSG00000131747
ENSG00000114166	ENSG00000143575	ENSG00000171867	ENSG00000013275	ENSG00000131876
ENSG00000156709	ENSG00000160803	ENSG00000166949	ENSG00000134086	ENSG00000147604
ENSG00000182866	ENSG00000141968	ENSG00000155660	ENSG00000167552	ENSG00000130255
ENSG00000115232	ENSG00000167085	ENSG00000092820	ENSG00000113194	ENSG00000143106
ENSG00000132341	ENSG00000132382	ENSG00000137693	ENSG00000137309	ENSG00000146701
ENSG00000104365	ENSG00000012048	ENSG00000108654	ENSG00000065361	ENSG00000136810
ENSG00000080824	ENSG00000132170	ENSG00000082701	ENSG00000051180	ENSG00000175792
ENSG00000092820	ENSG00000113013	ENSG00000143799	ENSG00000171867	ENSG00000148773
ENSG00000092847	ENSG00000108424	ENSG00000131462	ENSG00000185345	ENSG00000026508
ENSG00000158828	ENSG00000101421	ENSG00000167986	ENSG00000105974	ENSG00000177463
ENSG00000147403	ENSG00000141736	ENSG00000136868	ENSG00000116478	ENSG00000077549
ENSG00000106399	ENSG00000111679	ENSG00000028137	ENSG00000087586	ENSG00000160201
ENSG00000143799	ENSG00000177606	ENSG00000170312	ENSG00000094631	ENSG00000146731
ENSG00000131462	ENSG00000108671	ENSG00000114127	ENSG00000133703	ENSG00000105397
ENSG00000028137	ENSG00000013275	ENSG00000109670	ENSG00000070756	ENSG00000254087
ENSG00000170312	ENSG00000134086	ENSG00000213585	ENSG00000145604	ENSG00000122966
ENSG00000116750	ENSG00000167552	ENSG00000188906	ENSG00000111642	ENSG00000242372
ENSG00000109670	ENSG00000039068	ENSG00000166913	ENSG00000139618	ENSG00000163823
ENSG00000066427	ENSG00000113194	ENSG00000137337	ENSG00000147889	ENSG00000196230
ENSG00000213585	ENSG00000137309	ENSG00000073111	ENSG00000141564	ENSG00000253729
ENSG00000112984	ENSG00000065361	ENSG00000186868	ENSG00000171862	ENSG00000182636
ENSG00000121481	ENSG00000148400	ENSG00000155657	ENSG00000168283	ENSG00000198873
ENSG00000188906	ENSG00000171867	ENSG00000150457	ENSG00000125743	ENSG00000129514
ENSG00000108055	ENSG00000185345	ENSG00000122779	ENSG00000080824	ENSG00000234745
ENSG00000074800	ENSG00000188486	ENSG00000198742	ENSG00000114166	ENSG00000204525
ENSG00000166913	ENSG00000105974	ENSG00000115163	ENSG00000155657	ENSG00000213886
ENSG00000023445	ENSG00000087586	ENSG00000183207	ENSG00000156709	ENSG00000188486
ENSG00000073111	ENSG00000094631	ENSG00000142208	ENSG00000115524	ENSG00000129465
ENSG00000186868	ENSG00000133703	ENSG00000186908	ENSG00000115232	ENSG00000154310
ENSG00000111725	ENSG00000070756	ENSG00000134057	ENSG00000132341	ENSG00000264364
ENSG00000196363	ENSG00000145604	ENSG00000114346	ENSG00000092820	ENSG00000159251
ENSG00000196419	ENSG00000111642	ENSG00000096063	ENSG00000137693	ENSG00000165629
ENSG00000104824	ENSG00000126067	ENSG00000095015	ENSG00000108654	ENSG00000119689
ENSG00000066044	ENSG00000139618	ENSG00000123297	ENSG00000158828	ENSG00000090339
ENSG00000096384	ENSG00000147889	ENSG00000133226	ENSG00000143799	ENSG00000204389
ENSG00000150457	ENSG00000141564	ENSG00000160201	ENSG00000131462	ENSG00000120053
ENSG00000115524	ENSG00000073111	ENSG00000162521	ENSG00000028137	ENSG00000139613
ENSG00000072506	ENSG00000125743	ENSG00000168899	ENSG00000170312	ENSG00000166226
ENSG00000162692	ENSG00000080824	ENSG00000182685	ENSG00000109670	ENSG00000149257
ENSG00000167085	ENSG00000101182	ENSG00000184988	ENSG00000066427	ENSG00000165527
ENSG00000117450	ENSG00000114166	ENSG00000130985	ENSG00000213585	ENSG00000184489
ENSG00000183207	ENSG00000155657	ENSG00000140443	ENSG00000112984	ENSG00000179218
ENSG00000069956	ENSG00000156709	ENSG00000095002	ENSG00000188906	ENSG00000146834
ENSG00000067606	ENSG00000115232	ENSG00000148773	ENSG00000108055	ENSG00000115163
ENSG00000186908	ENSG00000132341	ENSG00000132676	ENSG00000159352	ENSG00000115306
ENSG00000168036	ENSG00000166949	ENSG00000102054	ENSG00000166913	ENSG00000263528
ENSG00000106588	ENSG00000104365	ENSG00000066427	ENSG00000073111	ENSG00000171863
ENSG00000114346	ENSG00000092820	ENSG00000124006	ENSG00000134058	ENSG00000143632
ENSG00000104738	ENSG00000140443	ENSG00000167978	ENSG00000186868	ENSG00000050405
ENSG00000113758	ENSG00000158828	ENSG00000177479	ENSG00000196396	ENSG00000167815
ENSG00000095015	ENSG00000147403	ENSG00000072506	ENSG00000105976	ENSG00000183741
ENSG00000123297	ENSG00000143799	ENSG00000183684	ENSG00000196363	ENSG00000143321
ENSG00000161057	ENSG00000131462	ENSG00000086061	ENSG00000141543	ENSG00000187837
ENSG00000162385	ENSG00000141543	ENSG00000105976	ENSG00000096384	ENSG00000204531
ENSG00000162521	ENSG00000028137	ENSG00000127022	ENSG00000150457	ENSG00000188229
ENSG00000163468	ENSG00000182718	ENSG00000136518	ENSG00000198742	ENSG00000167088
ENSG00000170759	ENSG00000170312	ENSG00000175792	ENSG00000167085	ENSG00000116663
ENSG00000148400	ENSG00000116750	ENSG00000124614	ENSG00000183207	ENSG00000161057
ENSG00000133226	ENSG00000109670	ENSG00000026508	ENSG00000142208	ENSG00000102178
ENSG00000135316	ENSG00000066427	ENSG00000177463	ENSG00000106588	ENSG00000262814
ENSG00000104852	ENSG00000213585	ENSG00000122406	ENSG00000114346	ENSG00000155229
ENSG00000106803	ENSG00000112984	ENSG00000065978	ENSG00000096063	ENSG00000178952
ENSG00000136485	ENSG00000159352	ENSG00000008988	ENSG00000101361	ENSG00000167658
ENSG00000148773	ENSG00000074800	ENSG00000122966	ENSG00000123297	ENSG00000126803
ENSG00000132676	ENSG00000134058	ENSG00000154229	ENSG00000131043	ENSG00000163902
ENSG00000139618	ENSG00000196363	ENSG00000242372	ENSG00000160201	ENSG00000163468
ENSG00000102054	ENSG00000159461	ENSG00000183421	ENSG00000161057	ENSG00000125901
ENSG00000100591	ENSG00000066044	ENSG00000144554	ENSG00000162521	ENSG00000106399
ENSG00000172354	ENSG00000150457	ENSG00000163823	ENSG00000170759	ENSG00000198121
ENSG00000149136	ENSG00000172354	ENSG00000197122	ENSG00000174547	ENSG00000138744
ENSG00000183684	ENSG00000096384	ENSG00000253729	ENSG00000130985	ENSG00000155659
ENSG00000145425	ENSG00000162692	ENSG00000182636	ENSG00000148400	ENSG00000182199
ENSG00000105372	ENSG00000183207	ENSG00000127616	ENSG00000148773	ENSG00000126264
ENSG00000141367	ENSG00000069956	ENSG00000163468	ENSG00000132676	ENSG00000167112
ENSG00000095370	ENSG00000142208	ENSG00000164754	ENSG00000102054	ENSG00000168961
ENSG00000086061	ENSG00000186908	ENSG00000198873	ENSG00000124006	ENSG00000213281
ENSG00000108654	ENSG00000106588	ENSG00000129514	ENSG00000166851	ENSG00000011426
ENSG00000105976	ENSG00000114346	ENSG00000154310	ENSG00000167978	ENSG00000167553
ENSG00000108671	ENSG00000082701	ENSG00000188486	ENSG00000100591	ENSG00000118705
ENSG00000161016	ENSG00000124614	ENSG00000142937	ENSG00000072506	ENSG00000174514
ENSG00000138095	ENSG00000123297	ENSG00000213886	ENSG00000183684	ENSG00000164430
ENSG00000127022	ENSG00000161057	ENSG00000198909	ENSG00000086061	ENSG00000105939
ENSG00000120438	ENSG00000162385	ENSG00000171992	ENSG00000127022	ENSG00000204388
ENSG00000131747	ENSG00000162521	ENSG00000131876	ENSG00000144381	ENSG00000171631
ENSG00000131876	ENSG00000170759	ENSG00000140092	ENSG00000144554	ENSG00000156599
ENSG00000156482	ENSG00000177479	ENSG00000126264	ENSG00000122406	ENSG00000100650
ENSG00000145907	ENSG00000184988	ENSG00000264364	ENSG00000175792	ENSG00000164944
ENSG00000142541	ENSG00000130985	ENSG00000005022	ENSG00000124614	ENSG00000144230
ENSG00000147604	ENSG00000180370	ENSG00000119689	ENSG00000127616	ENSG00000188157
ENSG00000161970	ENSG00000137693	ENSG00000173801	ENSG00000026508	ENSG00000139636
ENSG00000143106	ENSG00000144566	ENSG00000174444	ENSG00000177463	ENSG00000196865
ENSG00000146701	ENSG00000135316	ENSG00000141367	ENSG00000197122	ENSG00000145569
ENSG00000105202	ENSG00000106803	ENSG00000204389	ENSG00000108561	ENSG00000172586
ENSG00000135624	ENSG00000148773	ENSG00000173473	ENSG00000135829	ENSG00000100387
ENSG00000136810	ENSG00000132676	ENSG00000196230	ENSG00000122966	ENSG00000148248
ENSG00000175792	ENSG00000102054	ENSG00000145425	ENSG00000154229	ENSG00000135473
ENSG00000096063	ENSG00000124006	ENSG00000139613	ENSG00000183421	ENSG00000138757
ENSG00000177463	ENSG00000166851	ENSG00000146963	ENSG00000163823	ENSG00000187608
ENSG00000197122	ENSG00000095002	ENSG00000116560	ENSG00000253729	ENSG00000119314
ENSG00000108561	ENSG00000167978	ENSG00000204525	ENSG00000182636	ENSG00000152795
ENSG00000065978	ENSG00000100591	ENSG00000149257	ENSG00000175166	ENSG00000166197
ENSG00000146731	ENSG00000072506	ENSG00000165527	ENSG00000163468	ENSG00000060138
ENSG00000254087	ENSG00000149136	ENSG00000184489	ENSG00000164754	ENSG00000162729
ENSG00000135829	ENSG00000183684	ENSG00000114784	ENSG00000196591	ENSG00000119139
ENSG00000166333	ENSG00000145425	ENSG00000179218	ENSG00000129514	ENSG00000143314
ENSG00000166851	ENSG00000141367	ENSG00000166226	ENSG00000198873	ENSG00000196604
ENSG00000242372	ENSG00000095370	ENSG00000146834	ENSG00000142937
ENSG00000144554	ENSG00000086061	ENSG00000198900	ENSG00000213886
ENSG00000253729	ENSG00000113758	ENSG00000263528	ENSG00000188486
ENSG00000165527	ENSG00000161016	ENSG00000171863	ENSG00000142676
ENSG00000163823	ENSG00000138095	ENSG00000141564	ENSG00000198909
ENSG00000196591	ENSG00000127022	ENSG00000196535	ENSG00000171992
ENSG00000129514	ENSG00000131747	ENSG00000143632	ENSG00000131876
ENSG00000198373	ENSG00000131876	ENSG00000115306	ENSG00000126264
ENSG00000234745	ENSG00000142937	ENSG00000168283	ENSG00000146963
ENSG00000204525	ENSG00000122406	ENSG00000126001	ENSG00000264364
ENSG00000136807	ENSG00000145907	ENSG00000167862	ENSG00000160208
ENSG00000106991	ENSG00000110700	ENSG00000204388	ENSG00000111530
ENSG00000198873	ENSG00000161970	ENSG00000167815	ENSG00000166167
ENSG00000213886	ENSG00000143106	ENSG00000187837	ENSG00000005022
ENSG00000188486	ENSG00000146701	ENSG00000143321	ENSG00000173801
ENSG00000198909	ENSG00000135624	ENSG00000197451	ENSG00000242372
ENSG00000171992	ENSG00000175792	ENSG00000197321	ENSG00000174444
ENSG00000167978	ENSG00000096063	ENSG00000188229	ENSG00000141367
ENSG00000132964	ENSG00000127616	ENSG00000178999	ENSG00000204389
ENSG00000189091	ENSG00000026508	ENSG00000167088	ENSG00000173473
ENSG00000264364	ENSG00000177463	ENSG00000116663	ENSG00000196230
ENSG00000160208	ENSG00000197122	ENSG00000111530	ENSG00000119689
ENSG00000111530	ENSG00000077549	ENSG00000196586	ENSG00000213281
ENSG00000204371	ENSG00000100823	ENSG00000131747	ENSG00000137154
ENSG00000005022	ENSG00000146731	ENSG00000102178	ENSG00000145425
ENSG00000090339	ENSG00000116489	ENSG00000105640	ENSG00000107833
ENSG00000204389	ENSG00000135829	ENSG00000262814	ENSG00000170606
ENSG00000173473	ENSG00000122966	ENSG00000155229	ENSG00000142541
ENSG00000135269	ENSG00000115524	ENSG00000265681	ENSG00000161016
ENSG00000196230	ENSG00000154229	ENSG00000178952	ENSG00000144867
ENSG00000119689	ENSG00000242372	ENSG00000163902	ENSG00000145907
ENSG00000107833	ENSG00000154310	ENSG00000125901	ENSG00000204525
ENSG00000197879	ENSG00000144554	ENSG00000114391	ENSG00000079432
ENSG00000166226	ENSG00000163823	ENSG00000147403	ENSG00000149257
ENSG00000079432	ENSG00000253729	ENSG00000167526	ENSG00000114784
ENSG00000114784	ENSG00000182636	ENSG00000107796	ENSG00000184489
ENSG00000185627	ENSG00000175166	ENSG00000138095	ENSG00000165527
ENSG00000153147	ENSG00000163468	ENSG00000119139	ENSG00000168961
ENSG00000179218	ENSG00000164754	ENSG00000106399	ENSG00000153147
ENSG00000196235	ENSG00000132964	ENSG00000205213	ENSG00000104695
ENSG00000178691	ENSG00000196591	ENSG00000198121	ENSG00000166226
ENSG00000146834	ENSG00000198873	ENSG00000132463	ENSG00000178691
ENSG00000123908	ENSG00000129514	ENSG00000169515	ENSG00000146834
ENSG00000198900	ENSG00000234745	ENSG00000182199	ENSG00000198755
ENSG00000115306	ENSG00000204525	ENSG00000167112	ENSG00000170515
ENSG00000263528	ENSG00000114030	ENSG00000168961	ENSG00000198900
ENSG00000170889	ENSG00000106991	ENSG00000186834	ENSG00000115306
ENSG00000050405	ENSG00000163558	ENSG00000128731	ENSG00000263528
ENSG00000126001	ENSG00000213886	ENSG00000163565	ENSG00000170889
ENSG00000167862	ENSG00000126803	ENSG00000213281	ENSG00000171863
ENSG00000149480	ENSG00000171992	ENSG00000011426	ENSG00000188827
ENSG00000187837	ENSG00000189091	ENSG00000112984	ENSG00000050405
ENSG00000143321	ENSG00000264364	ENSG00000161970	ENSG00000126001
ENSG00000127463	ENSG00000160208	ENSG00000167553	ENSG00000167862
ENSG00000101361	ENSG00000111530	ENSG00000072501	ENSG00000167815
ENSG00000188229	ENSG00000005022	ENSG00000158545	ENSG00000187837
ENSG00000139613	ENSG00000198668	ENSG00000174514	ENSG00000143321
ENSG00000204469	ENSG00000198909	ENSG00000130751	ENSG00000197321
ENSG00000116663	ENSG00000166913	ENSG00000105939	ENSG00000188229
ENSG00000124486	ENSG00000204389	ENSG00000103351	ENSG00000178999
ENSG00000128731	ENSG00000173473	ENSG00000172586	ENSG00000204469
ENSG00000178999	ENSG00000196230	ENSG00000156599	ENSG00000138095
ENSG00000108679	ENSG00000213281	ENSG00000100650	ENSG00000167088
ENSG00000187608	ENSG00000139613	ENSG00000164944	ENSG00000197958
ENSG00000164587	ENSG00000155659	ENSG00000145569	ENSG00000116663
ENSG00000082898	ENSG00000165527	ENSG00000139636	ENSG00000124486
ENSG00000100650	ENSG00000184489	ENSG00000146701	ENSG00000149136
ENSG00000106028	ENSG00000114784	ENSG00000102763	ENSG00000186834
ENSG00000262814	ENSG00000168961	ENSG00000196865	ENSG00000131747
ENSG00000155229	ENSG00000185627	ENSG00000141458	ENSG00000187608
ENSG00000178952	ENSG00000153147	ENSG00000120053	ENSG00000112739
ENSG00000173692	ENSG00000179218	ENSG00000184432	ENSG00000135624
ENSG00000167088	ENSG00000166226	ENSG00000116489	ENSG00000143106
ENSG00000163902	ENSG00000178691	ENSG00000138757	ENSG00000164587
ENSG00000125901	ENSG00000196419	ENSG00000187608	ENSG00000102178
ENSG00000107796	ENSG00000167770	ENSG00000119314	ENSG00000105640
ENSG00000167526	ENSG00000146834	ENSG00000135473	ENSG00000262814
ENSG00000132463	ENSG00000198900	ENSG00000152795	ENSG00000155229
ENSG00000240694	ENSG00000115306	ENSG00000162729	ENSG00000265681
ENSG00000169515	ENSG00000263528	ENSG00000060138	ENSG00000178952
ENSG00000182199	ENSG00000213619	ENSG00000176014	ENSG00000173692
ENSG00000126264	ENSG00000170889	ENSG00000261150	ENSG00000179041
ENSG00000167112	ENSG00000171863	ENSG00000148396	ENSG00000163902
ENSG00000138757	ENSG00000188827	ENSG00000070371	ENSG00000071082
ENSG00000168961	ENSG00000168283	ENSG00000196604	ENSG00000147604
ENSG00000110446	ENSG00000126001		ENSG00000125901
ENSG00000213281	ENSG00000167862		ENSG00000114391
ENSG00000011426	ENSG00000204388		ENSG00000147403
ENSG00000100629	ENSG00000167815		ENSG00000167526
ENSG00000167553	ENSG00000149480		ENSG00000107796
ENSG00000166598	ENSG00000187837		ENSG00000119139
ENSG00000072501	ENSG00000143321		ENSG00000198121
ENSG00000174514	ENSG00000204531		ENSG00000106399
ENSG00000166197	ENSG00000101361		ENSG00000132463
ENSG00000164430	ENSG00000197321		ENSG00000169515
ENSG00000172586	ENSG00000178999		ENSG00000182199
ENSG00000105939	ENSG00000204469		ENSG00000163564
ENSG00000130349	ENSG00000116663		ENSG00000167112
ENSG00000171490	ENSG00000124486		ENSG00000163565
ENSG00000265808	ENSG00000116661		ENSG00000011426
ENSG00000135972	ENSG00000102178		ENSG00000161970
ENSG00000197498	ENSG00000106028		ENSG00000167553
ENSG00000165732	ENSG00000262814		ENSG00000166598
ENSG00000197785	ENSG00000155229		ENSG00000089737
ENSG00000148950	ENSG00000108298		ENSG00000072501
ENSG00000171631	ENSG00000265681		ENSG00000174514
ENSG00000156599	ENSG00000173692		ENSG00000166197
ENSG00000164944	ENSG00000163902		ENSG00000164430
ENSG00000085760	ENSG00000167088		ENSG00000172586
ENSG00000089737	ENSG00000125901		ENSG00000105939
ENSG00000139636	ENSG00000167526		ENSG00000130349
ENSG00000196865	ENSG00000107796		ENSG00000182979
ENSG00000162729	ENSG00000119139		ENSG00000171631
ENSG00000196365	ENSG00000106399		ENSG00000156599
ENSG00000084774	ENSG00000205213		ENSG00000100650
ENSG00000135473	ENSG00000198121		ENSG00000085760
ENSG00000088247	ENSG00000128228		ENSG00000164944
ENSG00000119314	ENSG00000132463		ENSG00000139636
ENSG00000152795	ENSG00000240694		ENSG00000145569
ENSG00000143314	ENSG00000169515		ENSG00000146701
	ENSG00000182199		ENSG00000196865
	ENSG00000126264		ENSG00000162729
	ENSG00000167112		ENSG00000176014
	ENSG00000131043		ENSG00000135473
	ENSG00000110446		ENSG00000138757
	ENSG00000163565		ENSG00000146731
	ENSG00000011426		ENSG00000119314
	ENSG00000100629		ENSG00000115364
	ENSG00000167553		ENSG00000143314
	ENSG00000166598		ENSG00000152795
	ENSG00000072501		ENSG00000060138
	ENSG00000166197		ENSG00000261150
	ENSG00000164430		ENSG00000148396
	ENSG00000174514		ENSG00000278845
	ENSG00000172586
	ENSG00000105939
	ENSG00000130349
	ENSG00000265808
	ENSG00000156599
	ENSG00000048828
	ENSG00000079432
	ENSG00000100650
	ENSG00000085760
	ENSG00000164944
	ENSG00000139636
	ENSG00000145569
	ENSG00000144230
	ENSG00000188157
	ENSG00000196865
	ENSG00000102763
	ENSG00000196365
	ENSG00000176014
	ENSG00000084774
	ENSG00000175216
	ENSG00000135473
	ENSG00000138757
	ENSG00000187608
	ENSG00000119314
	ENSG00000143314
	ENSG00000152795
	ENSG00000060138
	ENSG00000162729
	ENSG00000261150
	ENSG00000148396
	ENSG00000278845
	ENSG00000196604
	ENSG00000197498
